# In-depth Bioinformatic Analyses of Human SARS-CoV-2, SARS-CoV, MERS-CoV, and Other *Nidovirales* Suggest Important Roles of Noncanonical Nucleic Acid Structures in Their Lifecycles

**DOI:** 10.1101/2020.04.09.031252

**Authors:** Martin Bartas, Václav Brázda, Natália Bohálová, Alessio Cantara, Adriana Volná, Tereza Stachurová, Kateřina Malachová, Eva B. Jagelská, Otília Porubiaková, Jiří Červeň, Petr Pečinka

## Abstract

Noncanonical nucleic acid structures play important roles in the regulation of molecular processes. Considering the importance of the ongoing coronavirus crisis, we decided to evaluate genomes of all coronaviruses sequenced to date (stated more broadly, the order *Nidovirales*) to determine if they contain noncanonical nucleic acid structures. We discovered much evidence of putative G-quadruplex sites and even much more of inverted repeats (IRs) loci, which in fact are ubiquitous along the whole genomic sequence and indicate a possible mechanism for genomic RNA packaging. The most notable enrichment of IRs was found inside 5′UTR for IRs of size 12+ nucleotides, and the most notable enrichment of putative quadruplex sites (PQSs) was located before 3′UTR, inside 5′UTR, and before mRNA. This indicates crucial regulatory roles for both IRs and PQSs. Moreover, we found multiple G-quadruplex binding motifs in human proteins having potential for binding of SARS-CoV-2 RNA. Noncanonical nucleic acids structures in *Nidovirales* and in novel SARS-CoV-2 are therefore promising druggable structures that can be targeted and utilized in the future.
