## Supplementary Material 1: Summary of analyzed Nidovirales genomes (full names, phylogenetic groups, exact NCBI accession, and further information) for "In-depth Bioinformatic Analyses of Human SARS-CoV-2, SARS-CoV, MERS-CoV, and Other *Nidovirales* Suggest Important Roles of Noncanonical Nucleic Acid Structures in Their Lifecycles"

### Sheet: List1
Complete genomes of Nidovirales
Genome	Subgroup (families)	Accession	RefSeq type	Source information	Segm	Length	Protein	Neighbors	Host	Created	Updated
Equine arteritis virus	Arteriviridae	NC_002532	complete	strain:Bucyrus	-	12704	10	90	vertebrates	07/16/1991	08/13/2018
Wobbly possum disease virus	Arteriviridae	NC_026811	complete	isolate:WPDV	-	12917	10	1	vertebrates	04/16/2015	08/13/2018
Olivier's shrew virus 1	Arteriviridae	NC_035127	complete	isolate:Gkd-1	-	13766	10	-	vertebrates	06/27/2017	08/13/2018
Lactate dehydrogenase-elevating virus	Arteriviridae	NC_001639	complete	strain:Plagemann	-	14104	11	2	vertebrates	1994-05-11	08/13/2018
Southwest baboon virus 1	Arteriviridae	NC_025113	complete	isolate:SWBV_16986_11/4/2013	-	14851	14	3	vertebrates	09/29/2014	08/13/2018
Kafue kinda chacma baboon virus	Arteriviridae	NC_029053	complete	isolate:KKCBV-1	-	14924	14	1	vertebrates	2016-04-02	08/13/2018
Mikumi yellow baboon virus 1	Arteriviridae	NC_025112	complete	isolate:MYBV_M58	-	14927	13	10	vertebrates	09/29/2014	08/13/2018
African pouched rat arterivirus	Arteriviridae	NC_026439	complete	isolate:PREDICT-06509	-	14953	10	-	vertebrates	2015-10-02	08/23/2018
Rat arterivirus 1	Arteriviridae	NC_032987				15099	10
Lelystad virus	Arteriviridae	NC_043487	complete		-	15111	8	7	vertebrates	06/28/2019	06/28/2019
Rodent arterivirus	Arteriviridae	NC_040535	complete	isolate:RtMc-Arterivirus/Tibet2014	-	15224	8	2	vertebrates	2019-12-02	2019-12-09
Free State vervet virus	Arteriviridae	NC_029992	complete	isolate:VSAI1003	-	15247	14	17	vertebrates	04/29/2016	08/13/2018
Kibale red-tailed guenon virus 1	Arteriviridae	NC_038292	incomplete	isolate:krtg05	-	15264	12	-	vertebrates	08/24/2018	08/24/2018
Simian hemorrhagic encephalitis virus	Arteriviridae	NC_038293	complete	isolate:Sukhumi	-	15370	13	-	vertebrates	08/24/2018	08/24/2018
Porcine reproductive and respiratory syndrome virus 2	Arteriviridae	NC_038291	complete	strain:ATCC VR-2332; culture-collection:ATCC:VR-2332	-	15411	9	20	vertebrates	08/24/2018	08/24/2018
Porcine reproductive and respiratory syndrome virus	Arteriviridae	NC_001961	complete		-	15428	11	990	vertebrates	10/21/1998	08/13/2018
Kibale red colobus virus 1	Arteriviridae	NC_033553	incomplete	strain:SHFV-krc1; isolate:SHFV-krc1_RC61	-	15446	14	48	vertebrates	01/27/2017	08/13/2018
Pebjah virus	Arteriviridae	NC_027124	complete	isolate:I621	-	15478	15	2	vertebrates	2015-02-06	08/13/2018
Kibale red colobus virus 2	Arteriviridae	NC_034455	incomplete	strain:SHFV-krc2; isolate:SHFV-krc2_RC61	-	15596	14	27	vertebrates	2017-05-05	08/13/2018
DeBrazza's monkey arterivirus	Arteriviridae	NC_026509	complete	isolate:PREDICT-06530	-	15684	13	-	vertebrates	02/26/2015	08/13/2018
Simian hemorrhagic fever virus	Arteriviridae	NC_003092	complete	strain:LVR 42-0/M6941	-	15717	15	10	vertebrates	08/30/2001	08/13/2018
Rat arterivirus 1	Arteriviridae	NC_028963				15728	8
Ofaie virus	Mesnidovirineae	NC_043489	complete	strain:BrMS-MQ10	-	19867	2	-		06/28/2019	06/28/2019
Casuarina virus	Mesnidovirineae	NC_023986	complete	isolate:0071	-	19917	6	-	invertebrates	04/14/2014	08/13/2018
Meno virus	Mesnidovirineae	NC_020900	complete	strain:E9/CI/2004	-	19979	6	-	invertebrates	2013-05-04	08/13/2018
Hana virus	Mesnidovirineae	NC_020899	complete	strain:A4/CI/2004	-	20070	7	-	invertebrates	2013-05-04	08/13/2018
Nse virus	Mesnidovirineae	NC_020901	complete	strain:F24/CI/2004	-	20074	7	-	invertebrates	2013-05-04	08/13/2018
Dianke virus	Mesnidovirineae	NC_036586	complete	strain:SEN235030	-	20106	3	2	invertebrates	01/13/2018	08/13/2018
Cavally virus	Mesnidovirineae	NC_015668	complete	isolate:C79	-	20128	7	22	invertebrates	06/24/2011	08/13/2018
Nam Dinh virus	Mesnidovirineae	NC_015874	complete	isolate:02VN178	-	20192	6	22	invertebrates	07/29/2011	08/13/2018
Bovine nidovirus TCH5	Tobaniviridae	NC_027199	complete	isolate:TCH5	-	20261	7	-	vertebrates	2015-06-06	08/13/2018
Beihai Nido-like virus 1	Mesnidovirineae	NC_032496	incomplete	strain:BZL87871	-	20278	2	-	invertebrates	12/29/2016	08/13/2018
Dak Nong virus	Mesnidovirineae	NC_038297	complete	strain:HL30	-	20307	6	-	invertebrates	08/24/2018	08/24/2018
Kadiweu virus	Coronaviridae	NC_043488	complete	strain:BrMS-MQ10	-	20398	4	-		06/28/2019	06/28/2019
Karang Sari virus	Mesnidovirineae	NC_038296	complete	strain:JKT10701	-	20795	3	-	invertebrates	08/24/2018	08/24/2018
Yichang virus	Mesnidovirineae	NC_040534	complete	isolate:HB-MLV	-	20949	7	-		2019-12-02	2019-12-09
Shingleback nidovirus 1	Tobaniviridae	NC_043474	incomplete		-	23832	5	-	vertebrates	06/28/2019	06/28/2019
Beihai Nido-like virus 2	Ronidovirineae	NC_032492	complete	strain:BHXun32263	-	24648	9	-		12/29/2016	08/13/2018
Wenling nido-like virus 1	Ronidovirineae	NC_032763	incomplete	strain:WLJQ99370	-	24854	3	-	invertebrates	01/17/2017	08/13/2018
Porcine coronavirus HKU15	Coronaviridae	NC_039208	complete	strain:HKU15-155	-	25425	7	114	vertebrates	08/24/2018	08/24/2018
Xinzhou nematode virus 6	Tobaniviridae	NC_043490	incomplete	strain:XZSJSC61041	-	25960	8	-	invertebrates	06/28/2019	06/28/2019
Wencheng Sm shrew coronavirus	Coronaviridae	NC_035191	complete	isolate:Xingguo-101	-	25995	5	8	vertebrates	07/14/2017	08/13/2018
White-eye coronavirus HKU16	Coronaviridae	NC_016991	complete	strain:HKU16-6847	-	26041	8	-	vertebrates	03/30/2012	08/13/2018
Night heron coronavirus HKU19	Coronaviridae	NC_016994	complete	strain:HKU19-6918	-	26077	8	-	vertebrates	03/30/2012	08/13/2018
Sparrow coronavirus HKU17	Coronaviridae	NC_016992	complete	strain:HKU17-6124	-	26083	9	-	vertebrates	03/30/2012	08/13/2018
Common moorhen coronavirus HKU21	Coronaviridae	NC_016996	complete	strain:HKU21-8295	-	26223	9	-	vertebrates	03/30/2012	08/13/2018
Wigeon coronavirus HKU20	Coronaviridae	NC_016995	complete	strain:HKU20-9243	-	26227	10	-	vertebrates	03/30/2012	08/13/2018
Gill-associated virus	Ronidovirineae	NC_010306	complete		-	26253	5	1	invertebrates	2008-05-02	08/13/2018
Thrush coronavirus HKU12-600	Coronaviridae	NC_011549	complete		-	26396	9	-	vertebrates	11/13/2008	08/13/2018
Bulbul coronavirus HKU11-934	Coronaviridae	NC_011547	complete		-	26487	9	1	vertebrates	08/24/2018	08/24/2018
Munia coronavirus HKU13-3514	Coronaviridae	NC_011550	complete		-	26552	9	-	vertebrates	11/13/2008	08/13/2018
White bream virus	Tobaniviridae	NC_008516	complete	strain:DF24/00	-	26660	5	-	vertebrates	10/24/2006	08/13/2018
Yellow head virus	Ronidovirineae	NC_043505	complete	isolate:Chachoengsao 1998	-	26662	4	5	invertebrates	06/28/2019	06/28/2019
Magpie-robin coronavirus HKU18	Coronaviridae	NC_016993	complete	strain:HKU18-chu3	-	26689	9	-	vertebrates	03/30/2012	08/13/2018
BtRf-AlphaCoV/YN2012	Coronaviridae	NC_028824	complete	isolate:BtRf-YN2012	-	26975	6	-	vertebrates	2016-05-01	08/13/2018
Chinook salmon bafinivirus	Tobaniviridae	NC_026812	complete	isolate:NIDO	-	27004	5	2	vertebrates	04/16/2015	08/13/2018
Rhinolophus bat coronavirus HKU2	Coronaviridae	NC_009988	complete	strain:HKU2/GD/430/2006	-	27165	8	8	vertebrates	11/20/2007	08/13/2018
Human coronavirus 229E	Coronaviridae	NC_002645	complete	strain:229E	-	27317	8	61	human, vertebrates	2001-11-01	08/13/2018
Fathead minnow nidovirus	Tobaniviridae	NC_038295	complete		-	27318	5	-	vertebrates	08/24/2018	08/24/2018
Camel alphacoronavirus	Coronaviridae	NC_028752	complete	isolate:camel/Riyadh/Ry141/2015	-	27395	7	61	human, vertebrates	2016-05-01	08/13/2018
Human coronavirus NL63	Coronaviridae	NC_005831	complete	strain:Amsterdam I	-	27553	6	65	human	03/23/2004	08/13/2018
BtRf-AlphaCoV/HuB2013	Coronaviridae	NC_028814	complete	isolate:BtRf-HuB2013	-	27608	7	1	vertebrates	2016-05-01	08/13/2018
Infectious bronchitis virus	Coronaviridae	NC_001451	complete	strain:Beaudette	-	27608	10	388	human, vertebrates	1993-12-06	08/13/2018
Turkey coronavirus	Coronaviridae	NC_010800	complete	isolate:MG10	-	27657	11	388	human, vertebrates	2008-03-06	08/13/2018
Coronavirus AcCoV-JC34	Coronaviridae	NC_034972	complete	isolate:AcCoV-JC34	-	27682	9	-	vertebrates	06/13/2017	08/13/2018
BtNv-AlphaCoV/SC2013	Coronaviridae	NC_028833	complete	isolate:BtNv-SC2013	-	27783	6	-	vertebrates	2016-05-01	08/13/2018
BtMr-AlphaCoV/SAX2011	Coronaviridae	NC_028811	complete	isolate:BtMr-SAX2011	-	27935	6	-	vertebrates	2016-05-01	08/13/2018
Porcine epidemic diarrhea virus	Coronaviridae	NC_003436	complete	strain:CV777	-	28033	6	637	vertebrates	04/23/2001	08/13/2018
Bat coronavirus CDPHE15/USA/2006	Coronaviridae	NC_022103	complete	strain:bat/USA/CDPHE15/2006	-	28035	7	1	vertebrates	08/20/2013	08/13/2018
Swine enteric coronavirus	Coronaviridae	NC_028806	complete	strain:Italy/213306/2009	-	28111	9	128	vertebrates	2016-05-01	08/13/2018
Scotophilus bat coronavirus 512	Coronaviridae	NC_009657	complete	strain:BtCoV/512/2005	-	28203	6	-	vertebrates	07/24/2007	08/13/2018
Porcine torovirus	Tobaniviridae	NC_022787	complete	strain:SH1	-	28301	6	4	vertebrates	2013-12-11	08/13/2018
Bat coronavirus 1A	Coronaviridae	NC_010437	complete	strain:AFCD62	-	28326	7	3	vertebrates	03/13/2008	08/13/2018
NL63-related bat coronavirus	Coronaviridae	NC_032107	complete	strain:BtKYNL63-9a	-	28363	8	2	vertebrates	12/14/2016	08/13/2018
Ferret coronavirus	Coronaviridae	NC_030292	complete	isolate:FRCoV-NL-2010	-	28434	9	4	vertebrates	2016-10-06	08/13/2018
Breda virus	Tobaniviridae	NC_007447	complete	strain:Breda 1	-	28475	6	4	human, vertebrates	2005-05-10	08/13/2018
Goat torovirus	Tobaniviridae	NC_034976	complete	strain:SZ	-	28487	6	-	vertebrates	06/13/2017	08/13/2018
Rousettus bat coronavirus HKU10	Coronaviridae	NC_018871	complete	isolate:183A	-	28494	9	7	vertebrates	10/18/2012	08/13/2018
Transmissible gastroenteritis virus	Coronaviridae	NC_038861	complete	strain:Purdue; isolate:PUR46-MAD	-	28586	8	128	vertebrates	2000-11-05	08/24/2018
Lucheng Rn rat coronavirus	Coronaviridae	NC_032730	complete	isolate:Lucheng-19	-	28763	5	-	vertebrates	01/17/2017	08/13/2018
Miniopterus bat coronavirus HKU8	Coronaviridae	NC_010438	complete	strain:AFCD77	-	28773	8	4	vertebrates	03/13/2008	08/13/2018
Mink coronavirus strain WD1127	Coronaviridae	NC_023760	complete	strain:WD1127	-	28941	10	-	vertebrates	2014-12-03	08/13/2018
Rousettus bat coronavirus HKU9	Coronaviridae	NC_009021	complete	strain:HKU9-1 BF_005I	-	29114	8	8	vertebrates	02/21/2007	08/13/2018
Bat coronavirus BM48-31/BGR/2008	Coronaviridae	NC_014470	complete	strain:BtCoV/BM48-31/BGR/2008	-	29276	9	-	vertebrates	08/27/2010	08/13/2018
Feline infectious peritonitis virus	Coronaviridae	NC_002306	complete	serotype:2; isolate:79-1146	-	29355	9	128	vertebrates	2000-11-05	08/13/2018
Beihai hermit crab virus 4	Ronidovirineae	NC_032490	incomplete	strain:BHJJX25971	-	29385	7	-	invertebrates	12/29/2016	08/13/2018
Bat coronavirus	Coronaviridae	NC_034440	complete	isolate:PREDICT/PDF-2180	-	29642	10	10	vertebrates	2017-05-05	2019-10-03
Severe acute respiratory syndrome-related coronavirus	Coronaviridae	NC_004718	complete	isolate:Tor2	-	29751	14	407	human, vertebrates	04/14/2003	08/13/2018
Severe acute respiratory syndrome coronavirus 2	Coronaviridae	NC_045512	complete	isolate:Wuhan-Hu-1	-	29903	12	407	human, vertebrates	01/13/2020	01/28/2020
Human coronavirus HKU1	Coronaviridae	NC_006577	complete	isolate:HKU1	-	29926	8	46	human	12/28/2004	08/13/2018
Betacoronavirus England 1	Coronaviridae	NC_038294	complete	strain:England 1; isolate:H123990006	-	30111	10	552	human, vertebrates	08/24/2018	08/24/2018
Middle East respiratory syndrome-related coronavirus	Coronaviridae	NC_019843	complete	strain:HCoV-EMC	-	30119	11	552	human, vertebrates	12/13/2012	08/13/2018
Betacoronavirus Erinaceus/VMC/DEU/2012	Coronaviridae	NC_039207	complete	isolate:ErinaceusCoV/2012-174/GER/2012	-	30148	12	2	vertebrates	08/24/2018	08/24/2018
Rousettus bat coronavirus	Coronaviridae	NC_030886	complete	isolate:GCCDC1 356	-	30161	10	1	vertebrates	2016-12-09	08/13/2018
Tylonycteris bat coronavirus HKU4	Coronaviridae	NC_009019	complete	strain:HKU4-1 B04f	-	30286	9	8	vertebrates	02/21/2007	08/13/2018
Xinzhou toro-like virus	Tobaniviridae	NC_033700	complete	strain:XZSJSC65757	-	30353	4	-	invertebrates	02/16/2017	08/13/2018
Pipistrellus bat coronavirus HKU5	Coronaviridae	NC_009020	complete	strain:HKU5-1 LMH03f	-	30482	9	7	vertebrates	02/21/2007	08/13/2018
Human coronavirus OC43	Coronaviridae	NC_006213	complete	strain:ATCC VR-759; serotype:OC43	-	30741	8	306	human, vertebrates	02/21/2019	02/21/2019
Bovine coronavirus	Coronaviridae	NC_003045	complete	isolate:BCoV-ENT	-	31028	12	306	human, vertebrates	2001-02-08	08/13/2018
Rabbit coronavirus HKU14	Coronaviridae	NC_017083	complete	strain:HKU14-1	-	31100	11	3	vertebrates	2012-10-07	08/13/2018
Betacoronavirus HKU24	Coronaviridae	NC_026011	complete	strain:HKU24-R05005I	-	31249	10	2	vertebrates	2015-07-01	08/13/2018
Rat coronavirus Parker	Coronaviridae	NC_012936	complete	strain:Parker	-	31250	10	32	vertebrates	07/13/2009	08/13/2018
Murine hepatitis virus	Coronaviridae	NC_001846	complete	strain:MHV-A59	-	31357	5	32	vertebrates	11/22/1997	08/13/2018
Bat Hp-betacoronavirus/Zhejiang2013	Coronaviridae	NC_025217	complete	isolate:Zhejiang2013	-	31491	9	-	vertebrates	2014-03-10	08/13/2018
Beluga whale coronavirus SW1	Coronaviridae	NC_010646	complete	isolate:SW1	-	31686	14	3	vertebrates	2008-01-05	08/13/2018
Morelia viridis nidovirus	unclassified Nidovirales	NC_035465	complete	strain:S14-1323_MVNV	-	32399	9	2	vertebrates	08/24/2017	08/13/2018
Ball python nidovirus 1	Tobaniviridae	NC_024709	complete	strain:07-53	-	33452	8	1	vertebrates	08/25/2014	08/13/2018
Aplysia californica nido-like virus	unclassified Nidovirales	NC_040711	complete	isolate:EK	-	35906	3	-		2019-12-02	2019-12-09
Planarian secretory cell nidovirus	Mononiviridae	NC_040361	complete	isolate:UIUC	-	41178	1	-	invertebrates	2019-12-02	2019-12-09
