## Supplementary Material 7: Prediction of RGG-rich NIQI motifs in proteins identified by RBPmap for "In-depth Bioinformatic Analyses of Human SARS-CoV-2, SARS-CoV, MERS-CoV, and Other *Nidovirales* Suggest Important Roles of Noncanonical Nucleic Acid Structures in Their Lifecycles"

### Sheet: SM_7_FIMO hits
motif_id	motif_alt_id	sequence_name	start	stop	strand	score	p-value	q-value	matched_sequence
1	RGRGRGRGGGSGGSGGRGRG	sp|Q13595|TRA2A_HUMAN	216	235	+	17.8197	3.02e-10	9.18e-08	GGGGGGGGGGGGGGGGRRRD
1	RGRGRGRGGGSGGSGGRGRG	sp|P09651|HNRNPA1_HUMAN	200	219	+	10.6393	5.34e-09	3.26e-07	GNFGGGRGGGFGGNDNFGRG
1	RGRGRGRGGGSGGSGGRGRG	sp|Q13595|TRA2A_HUMAN	209	228	+	10.2213	7.01e-09	3.26e-07	MGRPTHSGGGGGGGGGGGGG
1	RGRGRGRGGGSGGSGGRGRG	sp|Q13595|TRA2A_HUMAN	211	230	+	10.2213	7.01e-09	3.26e-07	RPTHSGGGGGGGGGGGGGGG
1	RGRGRGRGGGSGGSGGRGRG	sp|Q13595|TRA2A_HUMAN	214	233	+	10.2213	7.01e-09	3.26e-07	HSGGGGGGGGGGGGGGGGRR
1	RGRGRGRGGGSGGSGGRGRG	sp|Q13595|TRA2A_HUMAN	215	234	+	10.2213	7.01e-09	3.26e-07	SGGGGGGGGGGGGGGGGRRR
1	RGRGRGRGGGSGGSGGRGRG	sp|P09651|HNRNPA1_HUMAN	251	270	+	9.62295	7.52e-09	3.26e-07	GGYGGGGPGYSGGSRGYGSG
1	RGRGRGRGGGSGGSGGRGRG	sp|Q13595|TRA2A_HUMAN	217	236	+	3.04098	1.09e-07	2.46e-06	GGGGGGGGGGGGGGGRRRDS
1	RGRGRGRGGGSGGSGGRGRG	sp|P09651|HNRNPA1_HUMAN	219	238	+	3.04098	1.09e-07	2.46e-06	GGNFSGRGGFGGSRGGGGYG
1	RGRGRGRGGGSGGSGGRGRG	sp|Q13595|TRA2A_HUMAN	205	224	+	2.95082	1.15e-07	2.46e-06	PGIYMGRPTHSGGGGGGGGG
1	RGRGRGRGGGSGGSGGRGRG	sp|P09651|HNRNPA1_HUMAN	221	240	+	2.95082	1.15e-07	2.46e-06	NFSGRGGFGGSRGGGGYGGS
1	RGRGRGRGGGSGGSGGRGRG	sp|Q13595|TRA2A_HUMAN	212	231	+	2.62295	1.21e-07	2.46e-06	PTHSGGGGGGGGGGGGGGGG
1	RGRGRGRGGGSGGSGGRGRG	sp|Q13595|TRA2A_HUMAN	213	232	+	2.62295	1.21e-07	2.46e-06	THSGGGGGGGGGGGGGGGGR
1	RGRGRGRGGGSGGSGGRGRG	sp|P09651|HNRNPA1_HUMAN	254	273	+	2.53279	1.22e-07	2.46e-06	GGGGPGYSGGSRGYGSGGQG
1	RGRGRGRGGGSGGSGGRGRG	sp|P09651|HNRNPA1_HUMAN	292	311	+	2.53279	1.22e-07	2.46e-06	NGGGGGFGGGSGSNFGGGGS
1	RGRGRGRGGGSGGSGGRGRG	sp|P09651|HNRNPA1_HUMAN	190	209	+	-3.30328	4.55e-07	8.65e-06	SSSQRGRSGSGNFGGGRGGG
1	RGRGRGRGGGSGGSGGRGRG	sp|P09651|HNRNPA1_HUMAN	192	211	+	-3.72131	9.08e-07	1.45e-05	SQRGRSGSGNFGGGRGGGFG
1	RGRGRGRGGGSGGSGGRGRG	sp|P09651|HNRNPA1_HUMAN	202	221	+	-3.72131	9.08e-07	1.45e-05	FGGGRGGGFGGNDNFGRGGN
1	RGRGRGRGGGSGGSGGRGRG	sp|P09651|HNRNPA1_HUMAN	216	235	+	-3.72131	9.08e-07	1.45e-05	FGRGGNFSGRGGFGGSRGGG
1	RGRGRGRGGGSGGSGGRGRG	sp|Q13595|TRA2A_HUMAN	207	226	+	-4.13934	1.38e-06	1.55e-05	IYMGRPTHSGGGGGGGGGGG
1	RGRGRGRGGGSGGSGGRGRG	sp|Q13595|TRA2A_HUMAN	218	237	+	-4.13934	1.38e-06	1.55e-05	GGGGGGGGGGGGGGRRRDSY
1	RGRGRGRGGGSGGSGGRGRG	sp|P09651|HNRNPA1_HUMAN	226	245	+	-4.13934	1.38e-06	1.55e-05	GGFGGSRGGGGYGGSGDGYN
1	RGRGRGRGGGSGGSGGRGRG	sp|P09651|HNRNPA1_HUMAN	247	266	+	-4.13934	1.38e-06	1.55e-05	FGNDGGYGGGGPGYSGGSRG
1	RGRGRGRGGGSGGSGGRGRG	sp|P09651|HNRNPA1_HUMAN	261	280	+	-4.13934	1.38e-06	1.55e-05	SGGSRGYGSGGQGYGNQGSG
1	RGRGRGRGGGSGGSGGRGRG	sp|P09651|HNRNPA1_HUMAN	263	282	+	-4.13934	1.38e-06	1.55e-05	GSRGYGSGGQGYGNQGSGYG
1	RGRGRGRGGGSGGSGGRGRG	sp|P09651|HNRNPA1_HUMAN	218	237	+	-4.22951	1.52e-06	1.55e-05	RGGNFSGRGGFGGSRGGGGY
1	RGRGRGRGGGSGGSGGRGRG	sp|P09651|HNRNPA1_HUMAN	259	278	+	-4.22951	1.52e-06	1.55e-05	GYSGGSRGYGSGGQGYGNQG
1	RGRGRGRGGGSGGSGGRGRG	sp|Q13595|TRA2A_HUMAN	210	229	+	-4.55738	1.61e-06	1.55e-05	GRPTHSGGGGGGGGGGGGGG
1	RGRGRGRGGGSGGSGGRGRG	sp|P09651|HNRNPA1_HUMAN	224	243	+	-4.55738	1.61e-06	1.55e-05	GRGGFGGSRGGGGYGGSGDG
1	RGRGRGRGGGSGGSGGRGRG	sp|P09651|HNRNPA1_HUMAN	240	259	+	-4.55738	1.61e-06	1.55e-05	SGDGYNGFGNDGGYGGGGPG
1	RGRGRGRGGGSGGSGGRGRG	sp|P09651|HNRNPA1_HUMAN	227	246	+	-4.64754	1.63e-06	1.55e-05	GFGGSRGGGGYGGSGDGYNG
1	RGRGRGRGGGSGGSGGRGRG	sp|P09651|HNRNPA1_HUMAN	256	275	+	-4.64754	1.63e-06	1.55e-05	GGPGYSGGSRGYGSGGQGYG
1	RGRGRGRGGGSGGSGGRGRG	sp|Q16629|SRSF7_HUMAN	133	152	+	-9.7377	1.77e-06	1.58e-05	RSHSRSRGRRYSRSRSRSRG
1	RGRGRGRGGGSGGSGGRGRG	sp|Q16629|SRSF7_HUMAN	135	154	+	-9.7377	1.77e-06	1.58e-05	HSRSRGRRYSRSRSRSRGRR
1	RGRGRGRGGGSGGSGGRGRG	sp|P09651|HNRNPA1_HUMAN	194	213	+	-10.9016	8.94e-06	7.76e-05	RGRSGSGNFGGGRGGGFGGN
1	RGRGRGRGGGSGGSGGRGRG	sp|Q13595|TRA2A_HUMAN	226	245	+	-10.9918	1.24e-05	9.34e-05	GGGGGGRRRDSYYDRGYDRG
1	RGRGRGRGGGSGGSGGRGRG	sp|P09651|HNRNPA1_HUMAN	352	371	+	-11.082	1.35e-05	9.34e-05	RNQGGYGGSSSSSSYGSGRR
1	RGRGRGRGGGSGGSGGRGRG	sp|P09651|HNRNPA1_HUMAN	212	231	+	-11.3197	1.44e-05	9.34e-05	GNDNFGRGGNFSGRGGFGGS
1	RGRGRGRGGGSGGSGGRGRG	sp|Q13595|TRA2A_HUMAN	222	241	+	-11.3197	1.44e-05	9.34e-05	GGGGGGGGGGRRRDSYYDRG
1	RGRGRGRGGGSGGSGGRGRG	sp|P09651|HNRNPA1_HUMAN	232	251	+	-11.3197	1.44e-05	9.34e-05	RGGGGYGGSGDGYNGFGNDG
1	RGRGRGRGGGSGGSGGRGRG	sp|P09651|HNRNPA1_HUMAN	249	268	+	-11.3197	1.44e-05	9.34e-05	NDGGYGGGGPGYSGGSRGYG
1	RGRGRGRGGGSGGSGGRGRG	sp|P09651|HNRNPA1_HUMAN	350	369	+	-11.5	1.75e-05	9.34e-05	KPRNQGGYGGSSSSSSYGSG
1	RGRGRGRGGGSGGSGGRGRG	sp|P09651|HNRNPA1_HUMAN	197	216	+	-11.7377	1.77e-05	9.34e-05	SGSGNFGGGRGGGFGGNDNF
1	RGRGRGRGGGSGGSGGRGRG	sp|Q13595|TRA2A_HUMAN	208	227	+	-11.7377	1.77e-05	9.34e-05	YMGRPTHSGGGGGGGGGGGG
1	RGRGRGRGGGSGGSGGRGRG	sp|Q13595|TRA2A_HUMAN	219	238	+	-11.7377	1.77e-05	9.34e-05	GGGGGGGGGGGGGRRRDSYY
1	RGRGRGRGGGSGGSGGRGRG	sp|P09651|HNRNPA1_HUMAN	222	241	+	-11.7377	1.77e-05	9.34e-05	FSGRGGFGGSRGGGGYGGSG
1	RGRGRGRGGGSGGSGGRGRG	sp|P09651|HNRNPA1_HUMAN	229	248	+	-11.7377	1.77e-05	9.34e-05	GGSRGGGGYGGSGDGYNGFG
1	RGRGRGRGGGSGGSGGRGRG	sp|P09651|HNRNPA1_HUMAN	243	262	+	-11.7377	1.77e-05	9.34e-05	GYNGFGNDGGYGGGGPGYSG
1	RGRGRGRGGGSGGSGGRGRG	sp|P09651|HNRNPA1_HUMAN	245	264	+	-11.7377	1.77e-05	9.34e-05	NGFGNDGGYGGGGPGYSGGS
1	RGRGRGRGGGSGGSGGRGRG	sp|P09651|HNRNPA1_HUMAN	282	301	+	-11.7377	1.77e-05	9.34e-05	GGSGSYDSYNNGGGGGFGGG
1	RGRGRGRGGGSGGSGGRGRG	sp|P09651|HNRNPA1_HUMAN	288	307	+	-11.7377	1.77e-05	9.34e-05	DSYNNGGGGGFGGGSGSNFG
1	RGRGRGRGGGSGGSGGRGRG	sp|P09651|HNRNPA1_HUMAN	248	267	+	-11.8279	1.81e-05	9.34e-05	GNDGGYGGGGPGYSGGSRGY
1	RGRGRGRGGGSGGSGGRGRG	sp|P09651|HNRNPA1_HUMAN	266	285	+	-11.8279	1.81e-05	9.34e-05	GYGSGGQGYGNQGSGYGGSG
1	RGRGRGRGGGSGGSGGRGRG	sp|P09651|HNRNPA1_HUMAN	289	308	+	-11.8279	1.81e-05	9.34e-05	SYNNGGGGGFGGGSGSNFGG
1	RGRGRGRGGGSGGSGGRGRG	sp|P09651|HNRNPA1_HUMAN	291	310	+	-11.8279	1.81e-05	9.34e-05	NNGGGGGFGGGSGSNFGGGG
1	RGRGRGRGGGSGGSGGRGRG	sp|P09651|HNRNPA1_HUMAN	294	313	+	-11.8279	1.81e-05	9.34e-05	GGGGFGGGSGSNFGGGGSYN
1	RGRGRGRGGGSGGSGGRGRG	sp|Q16629|SRSF7_HUMAN	121	140	+	-16.918	1.88e-05	9.34e-05	RYSRRRRSRSRSRSHSRSRG
1	RGRGRGRGGGSGGSGGRGRG	sp|Q16629|SRSF7_HUMAN	123	142	+	-16.918	1.88e-05	9.34e-05	SRRRRSRSRSRSHSRSRGRR
1	RGRGRGRGGGSGGSGGRGRG	sp|Q16629|SRSF7_HUMAN	125	144	+	-16.918	1.88e-05	9.34e-05	RRRSRSRSRSHSRSRGRRYS
1	RGRGRGRGGGSGGSGGRGRG	sp|Q16629|SRSF7_HUMAN	131	150	+	-16.918	1.88e-05	9.34e-05	RSRSHSRSRGRRYSRSRSRS
1	RGRGRGRGGGSGGSGGRGRG	sp|Q16629|SRSF7_HUMAN	145	164	+	-16.918	1.88e-05	9.34e-05	RSRSRSRGRRSRSASPRRSR
1	RGRGRGRGGGSGGSGGRGRG	sp|Q16629|SRSF7_HUMAN	137	156	+	-17.3361	2.41e-05	0.000118	RSRGRRYSRSRSRSRGRRSR
1	RGRGRGRGGGSGGSGGRGRG	sp|P09651|HNRNPA1_HUMAN	188	207	+	-18.082	7.34e-05	0.000338	SASSSQRGRSGSGNFGGGRG
1	RGRGRGRGGGSGGSGGRGRG	sp|P09651|HNRNPA1_HUMAN	214	233	+	-18.082	7.34e-05	0.000338	DNFGRGGNFSGRGGFGGSRG
1	RGRGRGRGGGSGGSGGRGRG	sp|P09651|HNRNPA1_HUMAN	334	353	+	-18.082	7.34e-05	0.000338	GGRSSGPYGGGGQYFAKPRN
1	RGRGRGRGGGSGGSGGRGRG	sp|P09651|HNRNPA1_HUMAN	336	355	+	-18.082	7.34e-05	0.000338	RSSGPYGGGGQYFAKPRNQG
1	RGRGRGRGGGSGGSGGRGRG	sp|Q16629|SRSF7_HUMAN	4	23	+	-18.5	0.000123	0.000503	YGRYGGETKVYVGNLGTGAG
1	RGRGRGRGGGSGGSGGRGRG	sp|P09651|HNRNPA1_HUMAN	196	215	+	-18.5	0.000123	0.000503	RSGSGNFGGGRGGGFGGNDN
1	RGRGRGRGGGSGGSGGRGRG	sp|P09651|HNRNPA1_HUMAN	204	223	+	-18.5	0.000123	0.000503	GGRGGGFGGNDNFGRGGNFS
1	RGRGRGRGGGSGGSGGRGRG	sp|P09651|HNRNPA1_HUMAN	223	242	+	-18.5	0.000123	0.000503	SGRGGFGGSRGGGGYGGSGD
1	RGRGRGRGGGSGGSGGRGRG	sp|P09651|HNRNPA1_HUMAN	225	244	+	-18.5	0.000123	0.000503	RGGFGGSRGGGGYGGSGDGY
1	RGRGRGRGGGSGGSGGRGRG	sp|P09651|HNRNPA1_HUMAN	228	247	+	-18.5	0.000123	0.000503	FGGSRGGGGYGGSGDGYNGF
1	RGRGRGRGGGSGGSGGRGRG	sp|P09651|HNRNPA1_HUMAN	265	284	+	-18.5	0.000123	0.000503	RGYGSGGQGYGNQGSGYGGS
1	RGRGRGRGGGSGGSGGRGRG	sp|P09651|HNRNPA1_HUMAN	330	349	+	-18.5	0.000123	0.000503	GGNFGGRSSGPYGGGGQYFA
1	RGRGRGRGGGSGGSGGRGRG	sp|P09651|HNRNPA1_HUMAN	230	249	+	-18.5902	0.000148	0.000529	GSRGGGGYGGSGDGYNGFGN
1	RGRGRGRGGGSGGSGGRGRG	sp|P09651|HNRNPA1_HUMAN	193	212	+	-18.918	0.000159	0.000529	QRGRSGSGNFGGGRGGGFGG
1	RGRGRGRGGGSGGSGGRGRG	sp|P09651|HNRNPA1_HUMAN	195	214	+	-18.918	0.000159	0.000529	GRSGSGNFGGGRGGGFGGND
1	RGRGRGRGGGSGGSGGRGRG	sp|P09651|HNRNPA1_HUMAN	215	234	+	-18.918	0.000159	0.000529	NFGRGGNFSGRGGFGGSRGG
1	RGRGRGRGGGSGGSGGRGRG	sp|Q13595|TRA2A_HUMAN	220	239	+	-18.918	0.000159	0.000529	GGGGGGGGGGGGRRRDSYYD
1	RGRGRGRGGGSGGSGGRGRG	sp|P09651|HNRNPA1_HUMAN	231	250	+	-18.918	0.000159	0.000529	SRGGGGYGGSGDGYNGFGND
1	RGRGRGRGGGSGGSGGRGRG	sp|P09651|HNRNPA1_HUMAN	234	253	+	-18.918	0.000159	0.000529	GGGYGGSGDGYNGFGNDGGY
1	RGRGRGRGGGSGGSGGRGRG	sp|P09651|HNRNPA1_HUMAN	237	256	+	-18.918	0.000159	0.000529	YGGSGDGYNGFGNDGGYGGG
1	RGRGRGRGGGSGGSGGRGRG	sp|P09651|HNRNPA1_HUMAN	238	257	+	-18.918	0.000159	0.000529	GGSGDGYNGFGNDGGYGGGG
1	RGRGRGRGGGSGGSGGRGRG	sp|P09651|HNRNPA1_HUMAN	268	287	+	-18.918	0.000159	0.000529	GSGGQGYGNQGSGYGGSGSY
1	RGRGRGRGGGSGGSGGRGRG	sp|P09651|HNRNPA1_HUMAN	284	303	+	-18.918	0.000159	0.000529	SGSYDSYNNGGGGGFGGGSG
1	RGRGRGRGGGSGGSGGRGRG	sp|P09651|HNRNPA1_HUMAN	286	305	+	-18.918	0.000159	0.000529	SYDSYNNGGGGGFGGGSGSN
1	RGRGRGRGGGSGGSGGRGRG	sp|P09651|HNRNPA1_HUMAN	290	309	+	-18.918	0.000159	0.000529	YNNGGGGGFGGGSGSNFGGG
1	RGRGRGRGGGSGGSGGRGRG	sp|P09651|HNRNPA1_HUMAN	293	312	+	-18.918	0.000159	0.000529	GGGGGFGGGSGSNFGGGGSY
1	RGRGRGRGGGSGGSGGRGRG	sp|P09651|HNRNPA1_HUMAN	296	315	+	-18.918	0.000159	0.000529	GGFGGGSGSNFGGGGSYNDF
1	RGRGRGRGGGSGGSGGRGRG	sp|P09651|HNRNPA1_HUMAN	210	229	+	-19.0082	0.000165	0.000529	FGGNDNFGRGGNFSGRGGFG
1	RGRGRGRGGGSGGSGGRGRG	sp|P09651|HNRNPA1_HUMAN	298	317	+	-19.0082	0.000165	0.000529	FGGGSGSNFGGGGSYNDFGN
1	RGRGRGRGGGSGGSGGRGRG	sp|P09651|HNRNPA1_HUMAN	325	344	+	-19.0082	0.000165	0.000529	FGPMKGGNFGGRSSGPYGGG
1	RGRGRGRGGGSGGSGGRGRG	sp|P09651|HNRNPA1_HUMAN	327	346	+	-19.0082	0.000165	0.000529	PMKGGNFGGRSSGPYGGGGQ
1	RGRGRGRGGGSGGSGGRGRG	sp|P09651|HNRNPA1_HUMAN	328	347	+	-19.0082	0.000165	0.000529	MKGGNFGGRSSGPYGGGGQY
1	RGRGRGRGGGSGGSGGRGRG	sp|Q13595|TRA2A_HUMAN	79	98	+	-23.5902	0.000168	0.000529	RRRSRSRSYTPEYRRRRSRS
1	RGRGRGRGGGSGGSGGRGRG	sp|Q16629|SRSF7_HUMAN	129	148	+	-24.0082	0.000169	0.000529	RSRSRSHSRSRGRRYSRSRS
1	RGRGRGRGGGSGGSGGRGRG	sp|Q13595|TRA2A_HUMAN	253	272	+	-24.0984	0.000169	0.000529	DYRYRRRSPSPYYSRYRSRS
1	RGRGRGRGGGSGGSGGRGRG	sp|Q16629|SRSF7_HUMAN	72	91	+	-24.5164	0.000187	0.000574	ICGSRVRVELSTGMPRRSRF
1	RGRGRGRGGGSGGSGGRGRG	sp|Q16629|SRSF7_HUMAN	147	166	+	-24.5164	0.000187	0.000574	RSRSRGRRSRSASPRRSRSI
1	RGRGRGRGGGSGGSGGRGRG	sp|Q13595|TRA2A_HUMAN	228	247	+	-24.8443	0.000266	0.000799	GGGGRRRDSYYDRGYDRGYD
1	RGRGRGRGGGSGGSGGRGRG	sp|Q13595|TRA2A_HUMAN	230	249	+	-24.8443	0.000266	0.000799	GGRRRDSYYDRGYDRGYDRY
1	RGRGRGRGGGSGGSGGRGRG	sp|P09651|HNRNPA1_HUMAN	178	197	+	-25.0246	0.000321	0.000956	RKALSKQEMASASSSQRGRS
1	RGRGRGRGGGSGGSGGRGRG	sp|Q13595|TRA2A_HUMAN	142	161	+	-25.2623	0.000501	0.00148	YGPLSGVNVVYDQRTGRSRG
1	RGRGRGRGGGSGGSGGRGRG	sp|Q16629|SRSF7_HUMAN	2	21	+	-25.6803	0.000857	0.00241	SRYGRYGGETKVYVGNLGTG
1	RGRGRGRGGGSGGSGGRGRG	sp|P09651|HNRNPA1_HUMAN	206	225	+	-25.6803	0.000857	0.00241	RGGGFGGNDNFGRGGNFSGR
1	RGRGRGRGGGSGGSGGRGRG	sp|P09651|HNRNPA1_HUMAN	207	226	+	-25.6803	0.000857	0.00241	GGGFGGNDNFGRGGNFSGRG
1	RGRGRGRGGGSGGSGGRGRG	sp|P09651|HNRNPA1_HUMAN	209	228	+	-25.6803	0.000857	0.00241	GFGGNDNFGRGGNFSGRGGF
1	RGRGRGRGGGSGGSGGRGRG	sp|Q13595|TRA2A_HUMAN	224	243	+	-25.6803	0.000857	0.00241	GGGGGGGGRRRDSYYDRGYD
1	RGRGRGRGGGSGGSGGRGRG	sp|P09651|HNRNPA1_HUMAN	348	367	+	-25.7705	0.00107	0.00265	FAKPRNQGGYGGSSSSSSYG
1	RGRGRGRGGGSGGSGGRGRG	sp|P09651|HNRNPA1_HUMAN	198	217	+	-26.0984	0.00116	0.00265	GSGNFGGGRGGGFGGNDNFG
1	RGRGRGRGGGSGGSGGRGRG	sp|P09651|HNRNPA1_HUMAN	203	222	+	-26.0984	0.00116	0.00265	GGGRGGGFGGNDNFGRGGNF
1	RGRGRGRGGGSGGSGGRGRG	sp|Q13595|TRA2A_HUMAN	203	222	+	-26.0984	0.00116	0.00265	PTPGIYMGRPTHSGGGGGGG
1	RGRGRGRGGGSGGSGGRGRG	sp|P09651|HNRNPA1_HUMAN	205	224	+	-26.0984	0.00116	0.00265	GRGGGFGGNDNFGRGGNFSG
1	RGRGRGRGGGSGGSGGRGRG	sp|Q13595|TRA2A_HUMAN	206	225	+	-26.0984	0.00116	0.00265	GIYMGRPTHSGGGGGGGGGG
1	RGRGRGRGGGSGGSGGRGRG	sp|P09651|HNRNPA1_HUMAN	208	227	+	-26.0984	0.00116	0.00265	GGFGGNDNFGRGGNFSGRGG
1	RGRGRGRGGGSGGSGGRGRG	sp|P09651|HNRNPA1_HUMAN	217	236	+	-26.0984	0.00116	0.00265	GRGGNFSGRGGFGGSRGGGG
1	RGRGRGRGGGSGGSGGRGRG	sp|Q13595|TRA2A_HUMAN	221	240	+	-26.0984	0.00116	0.00265	GGGGGGGGGGGRRRDSYYDR
1	RGRGRGRGGGSGGSGGRGRG	sp|P09651|HNRNPA1_HUMAN	233	252	+	-26.0984	0.00116	0.00265	GGGGYGGSGDGYNGFGNDGG
1	RGRGRGRGGGSGGSGGRGRG	sp|P09651|HNRNPA1_HUMAN	235	254	+	-26.0984	0.00116	0.00265	GGYGGSGDGYNGFGNDGGYG
1	RGRGRGRGGGSGGSGGRGRG	sp|P09651|HNRNPA1_HUMAN	236	255	+	-26.0984	0.00116	0.00265	GYGGSGDGYNGFGNDGGYGG
1	RGRGRGRGGGSGGSGGRGRG	sp|P09651|HNRNPA1_HUMAN	242	261	+	-26.0984	0.00116	0.00265	DGYNGFGNDGGYGGGGPGYS
1	RGRGRGRGGGSGGSGGRGRG	sp|P09651|HNRNPA1_HUMAN	244	263	+	-26.0984	0.00116	0.00265	YNGFGNDGGYGGGGPGYSGG
1	RGRGRGRGGGSGGSGGRGRG	sp|P09651|HNRNPA1_HUMAN	252	271	+	-26.0984	0.00116	0.00265	GYGGGGPGYSGGSRGYGSGG
1	RGRGRGRGGGSGGSGGRGRG	sp|P09651|HNRNPA1_HUMAN	258	277	+	-26.0984	0.00116	0.00265	PGYSGGSRGYGSGGQGYGNQ
1	RGRGRGRGGGSGGSGGRGRG	sp|P09651|HNRNPA1_HUMAN	270	289	+	-26.0984	0.00116	0.00265	GGQGYGNQGSGYGGSGSYDS
1	RGRGRGRGGGSGGSGGRGRG	sp|P09651|HNRNPA1_HUMAN	277	296	+	-26.0984	0.00116	0.00265	QGSGYGGSGSYDSYNNGGGG
1	RGRGRGRGGGSGGSGGRGRG	sp|P09651|HNRNPA1_HUMAN	280	299	+	-26.0984	0.00116	0.00265	GYGGSGSYDSYNNGGGGGFG
1	RGRGRGRGGGSGGSGGRGRG	sp|P09651|HNRNPA1_HUMAN	285	304	+	-26.0984	0.00116	0.00265	GSYDSYNNGGGGGFGGGSGS
1	RGRGRGRGGGSGGSGGRGRG	sp|P09651|HNRNPA1_HUMAN	295	314	+	-26.0984	0.00116	0.00265	GGGFGGGSGSNFGGGGSYND
1	RGRGRGRGGGSGGSGGRGRG	sp|P09651|HNRNPA1_HUMAN	323	342	+	-26.0984	0.00116	0.00265	SNFGPMKGGNFGGRSSGPYG
1	RGRGRGRGGGSGGSGGRGRG	sp|P09651|HNRNPA1_HUMAN	186	205	+	-26.1885	0.00123	0.00265	MASASSSQRGRSGSGNFGGG
1	RGRGRGRGGGSGGSGGRGRG	sp|P09651|HNRNPA1_HUMAN	189	208	+	-26.1885	0.00123	0.00265	ASSSQRGRSGSGNFGGGRGG
1	RGRGRGRGGGSGGSGGRGRG	sp|Q13595|TRA2A_HUMAN	202	221	+	-26.1885	0.00123	0.00265	TPTPGIYMGRPTHSGGGGGG
1	RGRGRGRGGGSGGSGGRGRG	sp|Q13595|TRA2A_HUMAN	223	242	+	-26.1885	0.00123	0.00265	GGGGGGGGGRRRDSYYDRGY
1	RGRGRGRGGGSGGSGGRGRG	sp|P09651|HNRNPA1_HUMAN	271	290	+	-26.1885	0.00123	0.00265	GQGYGNQGSGYGGSGSYDSY
1	RGRGRGRGGGSGGSGGRGRG	sp|P09651|HNRNPA1_HUMAN	274	293	+	-26.1885	0.00123	0.00265	YGNQGSGYGGSGSYDSYNNG
1	RGRGRGRGGGSGGSGGRGRG	sp|P09651|HNRNPA1_HUMAN	279	298	+	-26.1885	0.00123	0.00265	SGYGGSGSYDSYNNGGGGGF
1	RGRGRGRGGGSGGSGGRGRG	sp|P09651|HNRNPA1_HUMAN	276	295	+	-26.2787	0.00126	0.00265	NQGSGYGGSGSYDSYNNGGG
1	RGRGRGRGGGSGGSGGRGRG	sp|Q13595|TRA2A_HUMAN	77	96	+	-31.1885	0.00126	0.00265	SHRRRSRSRSYTPEYRRRRS
1	RGRGRGRGGGSGGSGGRGRG	sp|Q16629|SRSF7_HUMAN	127	146	+	-31.1885	0.00126	0.00265	RSRSRSRSHSRSRGRRYSRS
1	RGRGRGRGGGSGGSGGRGRG	sp|Q13595|TRA2A_HUMAN	255	274	+	-31.1885	0.00126	0.00265	RYRRRSPSPYYSRYRSRSRS
1	RGRGRGRGGGSGGSGGRGRG	sp|Q13595|TRA2A_HUMAN	91	110	+	-31.6066	0.00129	0.00265	YRRRRSRSHSPMSNRRRHTG
1	RGRGRGRGGGSGGSGGRGRG	sp|Q16629|SRSF7_HUMAN	143	162	+	-31.6066	0.00129	0.00265	YSRSRSRSRGRRSRSASPRR
1	RGRGRGRGGGSGGSGGRGRG	sp|Q13595|TRA2A_HUMAN	35	54	+	-31.6967	0.0013	0.00265	GSRSPSRVSKHSESHSRSRS
1	RGRGRGRGGGSGGSGGRGRG	sp|Q13595|TRA2A_HUMAN	51	70	+	-31.6967	0.0013	0.00265	RSRSKSRSRSRRHSHRRYTR
1	RGRGRGRGGGSGGSGGRGRG	sp|Q16629|SRSF7_HUMAN	154	173	+	-31.6967	0.0013	0.00265	RSRSASPRRSRSISLRRSRS
1	RGRGRGRGGGSGGSGGRGRG	sp|Q16629|SRSF7_HUMAN	162	181	+	-31.6967	0.0013	0.00265	RSRSISLRRSRSASLRRSRS
1	RGRGRGRGGGSGGSGGRGRG	sp|Q16629|SRSF7_HUMAN	195	214	+	-31.6967	0.0013	0.00265	RSRSRSRSISRPRSSRSKSR
1	RGRGRGRGGGSGGSGGRGRG	sp|Q13595|TRA2A_HUMAN	257	276	+	-31.6967	0.0013	0.00265	RRRSPSPYYSRYRSRSRSRS
1	RGRGRGRGGGSGGSGGRGRG	sp|Q13595|TRA2A_HUMAN	173	192	+	-32.0246	0.00161	0.00325	SKEAMERANGMELDGRRIRV
1	RGRGRGRGGGSGGSGGRGRG	sp|Q13595|TRA2A_HUMAN	240	259	+	-32.0246	0.00161	0.00325	RGYDRGYDRYEDYDYRYRRR
1	RGRGRGRGGGSGGSGGRGRG	sp|Q13595|TRA2A_HUMAN	93	112	+	-32.1148	0.00174	0.00333	RRRSRSHSPMSNRRRHTGSR
1	RGRGRGRGGGSGGSGGRGRG	sp|Q16629|SRSF7_HUMAN	138	157	+	-32.1148	0.00174	0.00333	SRGRRYSRSRSRSRGRRSRS
1	RGRGRGRGGGSGGSGGRGRG	sp|Q16629|SRSF7_HUMAN	149	168	+	-32.1148	0.00174	0.00333	RSRGRRSRSASPRRSRSISL
1	RGRGRGRGGGSGGSGGRGRG	sp|Q16629|SRSF7_HUMAN	170	189	+	-32.1148	0.00174	0.00333	RSRSASLRRSRSGSIKGSRY
1	RGRGRGRGGGSGGSGGRGRG	sp|Q16629|SRSF7_HUMAN	214	233	+	-32.1148	0.00174	0.00333	RSPSPKRSRSPSGSPRRSAS
1	RGRGRGRGGGSGGSGGRGRG	sp|Q16629|SRSF7_HUMAN	218	237	+	-32.1148	0.00174	0.00333	PKRSRSPSGSPRRSASPERM
1	RGRGRGRGGGSGGSGGRGRG	sp|Q13595|TRA2A_HUMAN	33	52	+	-32.2049	0.00174	0.00333	RSGSRSPSRVSKHSESHSRS
1	RGRGRGRGGGSGGSGGRGRG	sp|Q13595|TRA2A_HUMAN	90	109	+	-32.2049	0.00174	0.00333	EYRRRRSRSHSPMSNRRRHT
1	RGRGRGRGGGSGGSGGRGRG	sp|P09651|HNRNPA1_HUMAN	140	159	+	-32.4426	0.00282	0.00535	RGSGKKRGFAFVTFDDHDSV
1	RGRGRGRGGGSGGSGGRGRG	sp|Q16629|SRSF7_HUMAN	174	193	+	-32.5328	0.00351	0.0065	ASLRRSRSGSIKGSRYFQSP
1	RGRGRGRGGGSGGSGGRGRG	sp|Q16629|SRSF7_HUMAN	177	196	+	-32.5328	0.00351	0.0065	RRSRSGSIKGSRYFQSPSRS
1	RGRGRGRGGGSGGSGGRGRG	sp|Q16629|SRSF7_HUMAN	179	198	+	-32.5328	0.00351	0.0065	SRSGSIKGSRYFQSPSRSRS
1	RGRGRGRGGGSGGSGGRGRG	sp|Q16629|SRSF7_HUMAN	181	200	+	-32.5328	0.00351	0.0065	SGSIKGSRYFQSPSRSRSRS
1	RGRGRGRGGGSGGSGGRGRG	sp|Q16629|SRSF7_HUMAN	6	25	+	-32.8607	0.00489	0.00874	RYGGETKVYVGNLGTGAGKG
1	RGRGRGRGGGSGGSGGRGRG	sp|Q16629|SRSF7_HUMAN	11	30	+	-32.8607	0.00489	0.00874	TKVYVGNLGTGAGKGELERA
1	RGRGRGRGGGSGGSGGRGRG	sp|Q16629|SRSF7_HUMAN	20	39	+	-32.8607	0.00489	0.00874	TGAGKGELERAFSYYGPLRT
1	RGRGRGRGGGSGGSGGRGRG	sp|Q13595|TRA2A_HUMAN	199	218	+	-32.8607	0.00489	0.00874	RAHTPTPGIYMGRPTHSGGG
1	RGRGRGRGGGSGGSGGRGRG	sp|P09651|HNRNPA1_HUMAN	320	339	+	-32.8607	0.00489	0.00874	NQSSNFGPMKGGNFGGRSSG
1	RGRGRGRGGGSGGSGGRGRG	sp|P09651|HNRNPA1_HUMAN	332	351	+	-32.8607	0.00489	0.00874	NFGGRSSGPYGGGGQYFAKP
1	RGRGRGRGGGSGGSGGRGRG	sp|Q16629|SRSF7_HUMAN	65	84	+	-32.9508	0.00614	0.0103	RGLDGKVICGSRVRVELSTG
1	RGRGRGRGGGSGGSGGRGRG	sp|P09651|HNRNPA1_HUMAN	353	372	+	-32.9508	0.00614	0.0103	NQGGYGGSSSSSSYGSGRRF
1	RGRGRGRGGGSGGSGGRGRG	sp|Q16629|SRSF7_HUMAN	8	27	+	-33.2787	0.00682	0.0103	GGETKVYVGNLGTGAGKGEL
1	RGRGRGRGGGSGGSGGRGRG	sp|Q16629|SRSF7_HUMAN	16	35	+	-33.2787	0.00682	0.0103	GNLGTGAGKGELERAFSYYG
1	RGRGRGRGGGSGGSGGRGRG	sp|Q16629|SRSF7_HUMAN	18	37	+	-33.2787	0.00682	0.0103	LGTGAGKGELERAFSYYGPL
1	RGRGRGRGGGSGGSGGRGRG	sp|P09651|HNRNPA1_HUMAN	191	210	+	-33.2787	0.00682	0.0103	SSQRGRSGSGNFGGGRGGGF
1	RGRGRGRGGGSGGSGGRGRG	sp|P09651|HNRNPA1_HUMAN	199	218	+	-33.2787	0.00682	0.0103	SGNFGGGRGGGFGGNDNFGR
1	RGRGRGRGGGSGGSGGRGRG	sp|Q13595|TRA2A_HUMAN	201	220	+	-33.2787	0.00682	0.0103	HTPTPGIYMGRPTHSGGGGG
1	RGRGRGRGGGSGGSGGRGRG	sp|P09651|HNRNPA1_HUMAN	201	220	+	-33.2787	0.00682	0.0103	NFGGGRGGGFGGNDNFGRGG
1	RGRGRGRGGGSGGSGGRGRG	sp|Q13595|TRA2A_HUMAN	204	223	+	-33.2787	0.00682	0.0103	TPGIYMGRPTHSGGGGGGGG
1	RGRGRGRGGGSGGSGGRGRG	sp|P09651|HNRNPA1_HUMAN	211	230	+	-33.2787	0.00682	0.0103	GGNDNFGRGGNFSGRGGFGG
1	RGRGRGRGGGSGGSGGRGRG	sp|P09651|HNRNPA1_HUMAN	220	239	+	-33.2787	0.00682	0.0103	GNFSGRGGFGGSRGGGGYGG
1	RGRGRGRGGGSGGSGGRGRG	sp|P09651|HNRNPA1_HUMAN	239	258	+	-33.2787	0.00682	0.0103	GSGDGYNGFGNDGGYGGGGP
1	RGRGRGRGGGSGGSGGRGRG	sp|P09651|HNRNPA1_HUMAN	241	260	+	-33.2787	0.00682	0.0103	GDGYNGFGNDGGYGGGGPGY
1	RGRGRGRGGGSGGSGGRGRG	sp|P09651|HNRNPA1_HUMAN	246	265	+	-33.2787	0.00682	0.0103	GFGNDGGYGGGGPGYSGGSR
1	RGRGRGRGGGSGGSGGRGRG	sp|P09651|HNRNPA1_HUMAN	250	269	+	-33.2787	0.00682	0.0103	DGGYGGGGPGYSGGSRGYGS
1	RGRGRGRGGGSGGSGGRGRG	sp|P09651|HNRNPA1_HUMAN	253	272	+	-33.2787	0.00682	0.0103	YGGGGPGYSGGSRGYGSGGQ
1	RGRGRGRGGGSGGSGGRGRG	sp|P09651|HNRNPA1_HUMAN	255	274	+	-33.2787	0.00682	0.0103	GGGPGYSGGSRGYGSGGQGY
1	RGRGRGRGGGSGGSGGRGRG	sp|P09651|HNRNPA1_HUMAN	264	283	+	-33.2787	0.00682	0.0103	SRGYGSGGQGYGNQGSGYGG
1	RGRGRGRGGGSGGSGGRGRG	sp|P09651|HNRNPA1_HUMAN	267	286	+	-33.2787	0.00682	0.0103	YGSGGQGYGNQGSGYGGSGS
1	RGRGRGRGGGSGGSGGRGRG	sp|P09651|HNRNPA1_HUMAN	275	294	+	-33.2787	0.00682	0.0103	GNQGSGYGGSGSYDSYNNGG
1	RGRGRGRGGGSGGSGGRGRG	sp|P09651|HNRNPA1_HUMAN	278	297	+	-33.2787	0.00682	0.0103	GSGYGGSGSYDSYNNGGGGG
1	RGRGRGRGGGSGGSGGRGRG	sp|P09651|HNRNPA1_HUMAN	281	300	+	-33.2787	0.00682	0.0103	YGGSGSYDSYNNGGGGGFGG
1	RGRGRGRGGGSGGSGGRGRG	sp|P09651|HNRNPA1_HUMAN	287	306	+	-33.2787	0.00682	0.0103	YDSYNNGGGGGFGGGSGSNF
1	RGRGRGRGGGSGGSGGRGRG	sp|P09651|HNRNPA1_HUMAN	299	318	+	-33.2787	0.00682	0.0103	GGGSGSNFGGGGSYNDFGNY
1	RGRGRGRGGGSGGSGGRGRG	sp|P09651|HNRNPA1_HUMAN	300	319	+	-33.2787	0.00682	0.0103	GGSGSNFGGGGSYNDFGNYN
1	RGRGRGRGGGSGGSGGRGRG	sp|P09651|HNRNPA1_HUMAN	302	321	+	-33.2787	0.00682	0.0103	SGSNFGGGGSYNDFGNYNNQ
1	RGRGRGRGGGSGGSGGRGRG	sp|P09651|HNRNPA1_HUMAN	326	345	+	-33.2787	0.00682	0.0103	GPMKGGNFGGRSSGPYGGGG
1	RGRGRGRGGGSGGSGGRGRG	sp|P09651|HNRNPA1_HUMAN	331	350	+	-33.2787	0.00682	0.0103	GNFGGRSSGPYGGGGQYFAK
1	RGRGRGRGGGSGGSGGRGRG	sp|P09651|HNRNPA1_HUMAN	341	360	+	-33.2787	0.00682	0.0103	YGGGGQYFAKPRNQGGYGGS
1	RGRGRGRGGGSGGSGGRGRG	sp|P09651|HNRNPA1_HUMAN	344	363	+	-33.2787	0.00682	0.0103	GGQYFAKPRNQGGYGGSSSS
1	RGRGRGRGGGSGGSGGRGRG	sp|P09651|HNRNPA1_HUMAN	213	232	+	-33.3689	0.00746	0.0109	NDNFGRGGNFSGRGGFGGSR
1	RGRGRGRGGGSGGSGGRGRG	sp|P09651|HNRNPA1_HUMAN	269	288	+	-33.3689	0.00746	0.0109	SGGQGYGNQGSGYGGSGSYD
1	RGRGRGRGGGSGGSGGRGRG	sp|P09651|HNRNPA1_HUMAN	273	292	+	-33.3689	0.00746	0.0109	GYGNQGSGYGGSGSYDSYNN
1	RGRGRGRGGGSGGSGGRGRG	sp|P09651|HNRNPA1_HUMAN	301	320	+	-33.3689	0.00746	0.0109	GSGSNFGGGGSYNDFGNYNN
1	RGRGRGRGGGSGGSGGRGRG	sp|P09651|HNRNPA1_HUMAN	324	343	+	-33.3689	0.00746	0.0109	NFGPMKGGNFGGRSSGPYGG
1	RGRGRGRGGGSGGSGGRGRG	sp|P09651|HNRNPA1_HUMAN	347	366	+	-33.3689	0.00746	0.0109	YFAKPRNQGGYGGSSSSSSY
1	RGRGRGRGGGSGGSGGRGRG	sp|P09651|HNRNPA1_HUMAN	351	370	+	-33.459	0.00761	0.0109	PRNQGGYGGSSSSSSYGSGR
1	RGRGRGRGGGSGGSGGRGRG	sp|Q13595|TRA2A_HUMAN	81	100	+	-38.7869	0.00765	0.0109	RSRSRSYTPEYRRRRSRSHS
1	RGRGRGRGGGSGGSGGRGRG	sp|Q13595|TRA2A_HUMAN	89	108	+	-38.7869	0.00765	0.0109	PEYRRRRSRSHSPMSNRRRH
1	RGRGRGRGGGSGGSGGRGRG	sp|Q13595|TRA2A_HUMAN	251	270	+	-38.7869	0.00765	0.0109	DYDYRYRRRSPSPYYSRYRS
1	RGRGRGRGGGSGGSGGRGRG	sp|Q16629|SRSF7_HUMAN	139	158	+	-39.2049	0.00842	0.0109	RGRRYSRSRSRSRGRRSRSA
1	RGRGRGRGGGSGGSGGRGRG	sp|Q16629|SRSF7_HUMAN	141	160	+	-39.2049	0.00842	0.0109	RRYSRSRSRSRGRRSRSASP
1	RGRGRGRGGGSGGSGGRGRG	sp|Q16629|SRSF7_HUMAN	151	170	+	-39.2049	0.00842	0.0109	RGRRSRSASPRRSRSISLRR
1	RGRGRGRGGGSGGSGGRGRG	sp|Q16629|SRSF7_HUMAN	172	191	+	-39.2049	0.00842	0.0109	RSASLRRSRSGSIKGSRYFQ
1	RGRGRGRGGGSGGSGGRGRG	sp|Q13595|TRA2A_HUMAN	232	251	+	-39.2049	0.00842	0.0109	RRRDSYYDRGYDRGYDRYED
1	RGRGRGRGGGSGGSGGRGRG	sp|Q13595|TRA2A_HUMAN	242	261	+	-39.2049	0.00842	0.0109	YDRGYDRYEDYDYRYRRRSP
1	RGRGRGRGGGSGGSGGRGRG	sp|Q13595|TRA2A_HUMAN	37	56	+	-39.2951	0.00856	0.0109	RSPSRVSKHSESHSRSRSKS
1	RGRGRGRGGGSGGSGGRGRG	sp|Q13595|TRA2A_HUMAN	41	60	+	-39.2951	0.00856	0.0109	RVSKHSESHSRSRSKSRSRS
1	RGRGRGRGGGSGGSGGRGRG	sp|Q13595|TRA2A_HUMAN	61	80	+	-39.2951	0.00856	0.0109	RRHSHRRYTRSRSHSHSHRR
1	RGRGRGRGGGSGGSGGRGRG	sp|Q13595|TRA2A_HUMAN	62	81	+	-39.2951	0.00856	0.0109	RHSHRRYTRSRSHSHSHRRR
1	RGRGRGRGGGSGGSGGRGRG	sp|Q13595|TRA2A_HUMAN	63	82	+	-39.2951	0.00856	0.0109	HSHRRYTRSRSHSHSHRRRS
1	RGRGRGRGGGSGGSGGRGRG	sp|Q13595|TRA2A_HUMAN	64	83	+	-39.2951	0.00856	0.0109	SHRRYTRSRSHSHSHRRRSR
1	RGRGRGRGGGSGGSGGRGRG	sp|Q13595|TRA2A_HUMAN	65	84	+	-39.2951	0.00856	0.0109	HRRYTRSRSHSHSHRRRSRS
1	RGRGRGRGGGSGGSGGRGRG	sp|Q13595|TRA2A_HUMAN	67	86	+	-39.2951	0.00856	0.0109	RYTRSRSHSHSHRRRSRSRS
1	RGRGRGRGGGSGGSGGRGRG	sp|Q13595|TRA2A_HUMAN	76	95	+	-39.2951	0.00856	0.0109	HSHRRRSRSRSYTPEYRRRR
1	RGRGRGRGGGSGGSGGRGRG	sp|Q13595|TRA2A_HUMAN	88	107	+	-39.2951	0.00856	0.0109	TPEYRRRRSRSHSPMSNRRR
1	RGRGRGRGGGSGGSGGRGRG	sp|Q16629|SRSF7_HUMAN	115	134	+	-39.2951	0.00856	0.0109	YAYDCHRYSRRRRSRSRSRS
1	RGRGRGRGGGSGGSGGRGRG	sp|Q16629|SRSF7_HUMAN	119	138	+	-39.2951	0.00856	0.0109	CHRYSRRRRSRSRSRSHSRS
1	RGRGRGRGGGSGGSGGRGRG	sp|Q16629|SRSF7_HUMAN	124	143	+	-39.2951	0.00856	0.0109	RRRRSRSRSRSHSRSRGRRY
1	RGRGRGRGGGSGGSGGRGRG	sp|Q16629|SRSF7_HUMAN	152	171	+	-39.2951	0.00856	0.0109	GRRSRSASPRRSRSISLRRS
1	RGRGRGRGGGSGGSGGRGRG	sp|Q16629|SRSF7_HUMAN	160	179	+	-39.2951	0.00856	0.0109	PRRSRSISLRRSRSASLRRS
1	RGRGRGRGGGSGGSGGRGRG	sp|Q16629|SRSF7_HUMAN	189	208	+	-39.2951	0.00856	0.0109	YFQSPSRSRSRSRSISRPRS
1	RGRGRGRGGGSGGSGGRGRG	sp|Q16629|SRSF7_HUMAN	191	210	+	-39.2951	0.00856	0.0109	QSPSRSRSRSRSISRPRSSR
1	RGRGRGRGGGSGGSGGRGRG	sp|Q16629|SRSF7_HUMAN	199	218	+	-39.2951	0.00856	0.0109	RSRSISRPRSSRSKSRSPSP
1	RGRGRGRGGGSGGSGGRGRG	sp|Q16629|SRSF7_HUMAN	201	220	+	-39.2951	0.00856	0.0109	RSISRPRSSRSKSRSPSPKR
1	RGRGRGRGGGSGGSGGRGRG	sp|Q16629|SRSF7_HUMAN	204	223	+	-39.2951	0.00856	0.0109	SRPRSSRSKSRSPSPKRSRS
1	RGRGRGRGGGSGGSGGRGRG	sp|Q13595|TRA2A_HUMAN	263	282	+	-39.2951	0.00856	0.0109	PYYSRYRSRSRSRSYSPRRY
1	RGRGRGRGGGSGGSGGRGRG	sp|P09651|HNRNPA1_HUMAN	37	56	+	-39.623	0.0129	0.0154	WGTLTDCVVMRDPNTKRSRG
1	RGRGRGRGGGSGGSGGRGRG	sp|P09651|HNRNPA1_HUMAN	47	66	+	-39.623	0.0129	0.0154	RDPNTKRSRGFGFVTYATVE
1	RGRGRGRGGGSGGSGGRGRG	sp|P09651|HNRNPA1_HUMAN	49	68	+	-39.623	0.0129	0.0154	PNTKRSRGFGFVTYATVEEV
1	RGRGRGRGGGSGGSGGRGRG	sp|P09651|HNRNPA1_HUMAN	51	70	+	-39.623	0.0129	0.0154	TKRSRGFGFVTYATVEEVDA
1	RGRGRGRGGGSGGSGGRGRG	sp|P09651|HNRNPA1_HUMAN	53	72	+	-39.623	0.0129	0.0154	RSRGFGFVTYATVEEVDAAM
1	RGRGRGRGGGSGGSGGRGRG	sp|Q16629|SRSF7_HUMAN	58	77	+	-39.623	0.0129	0.0154	RDAEDAVRGLDGKVICGSRV
1	RGRGRGRGGGSGGSGGRGRG	sp|Q16629|SRSF7_HUMAN	60	79	+	-39.623	0.0129	0.0154	AEDAVRGLDGKVICGSRVRV
1	RGRGRGRGGGSGGSGGRGRG	sp|Q13595|TRA2A_HUMAN	103	122	+	-39.623	0.0129	0.0154	SNRRRHTGSRANPDPNTCLG
1	RGRGRGRGGGSGGSGGRGRG	sp|Q13595|TRA2A_HUMAN	105	124	+	-39.623	0.0129	0.0154	RRRHTGSRANPDPNTCLGVF
1	RGRGRGRGGGSGGSGGRGRG	sp|Q16629|SRSF7_HUMAN	105	124	+	-39.623	0.0129	0.0154	RCYECGEKGHYAYDCHRYSR
1	RGRGRGRGGGSGGSGGRGRG	sp|P09651|HNRNPA1_HUMAN	122	141	+	-39.623	0.0129	0.0154	RDYFEQYGKIEVIEIMTDRG
1	RGRGRGRGGGSGGSGGRGRG	sp|Q13595|TRA2A_HUMAN	154	173	+	-39.623	0.0129	0.0154	QRTGRSRGFAFVYFERIDDS
1	RGRGRGRGGGSGGSGGRGRG	sp|Q13595|TRA2A_HUMAN	156	175	+	-39.623	0.0129	0.0154	TGRSRGFAFVYFERIDDSKE
1	RGRGRGRGGGSGGSGGRGRG	sp|Q13595|TRA2A_HUMAN	175	194	+	-39.623	0.0129	0.0154	EAMERANGMELDGRRIRVDY
1	RGRGRGRGGGSGGSGGRGRG	sp|Q13595|TRA2A_HUMAN	195	214	+	-39.623	0.0129	0.0154	SITKRAHTPTPGIYMGRPTH
1	RGRGRGRGGGSGGSGGRGRG	sp|Q13595|TRA2A_HUMAN	234	253	+	-39.623	0.0129	0.0154	RDSYYDRGYDRGYDRYEDYD
1	RGRGRGRGGGSGGSGGRGRG	sp|Q13595|TRA2A_HUMAN	238	257	+	-39.623	0.0129	0.0154	YDRGYDRGYDRYEDYDYRYR
1	RGRGRGRGGGSGGSGGRGRG	sp|Q13595|TRA2A_HUMAN	21	40	+	-39.7131	0.0146	0.0166	PTGTPARVKSESRSGSRSPS
1	RGRGRGRGGGSGGSGGRGRG	sp|Q13595|TRA2A_HUMAN	23	42	+	-39.7131	0.0146	0.0166	GTPARVKSESRSGSRSPSRV
1	RGRGRGRGGGSGGSGGRGRG	sp|Q13595|TRA2A_HUMAN	27	46	+	-39.7131	0.0146	0.0166	RVKSESRSGSRSPSRVSKHS
1	RGRGRGRGGGSGGSGGRGRG	sp|Q16629|SRSF7_HUMAN	76	95	+	-39.7131	0.0146	0.0166	RVRVELSTGMPRRSRFDRPP
1	RGRGRGRGGGSGGSGGRGRG	sp|P09651|HNRNPA1_HUMAN	82	101	+	-39.7131	0.0146	0.0166	RVVEPKRAVSREDSQRPGAH
1	RGRGRGRGGGSGGSGGRGRG	sp|Q13595|TRA2A_HUMAN	101	120	+	-39.7131	0.0146	0.0166	PMSNRRRHTGSRANPDPNTC
1	RGRGRGRGGGSGGSGGRGRG	sp|Q16629|SRSF7_HUMAN	126	145	+	-39.7131	0.0146	0.0166	RRSRSRSRSHSRSRGRRYSR
1	RGRGRGRGGGSGGSGGRGRG	sp|Q16629|SRSF7_HUMAN	140	159	+	-39.7131	0.0146	0.0166	GRRYSRSRSRSRGRRSRSAS
1	RGRGRGRGGGSGGSGGRGRG	sp|Q13595|TRA2A_HUMAN	163	182	+	-39.7131	0.0146	0.0166	AFVYFERIDDSKEAMERANG
1	RGRGRGRGGGSGGSGGRGRG	sp|Q16629|SRSF7_HUMAN	168	187	+	-39.7131	0.0146	0.0166	LRRSRSASLRRSRSGSIKGS
1	RGRGRGRGGGSGGSGGRGRG	sp|Q16629|SRSF7_HUMAN	183	202	+	-39.7131	0.0146	0.0166	SIKGSRYFQSPSRSRSRSRS
1	RGRGRGRGGGSGGSGGRGRG	sp|Q16629|SRSF7_HUMAN	212	231	+	-39.7131	0.0146	0.0166	KSRSPSPKRSRSPSGSPRRS
1	RGRGRGRGGGSGGSGGRGRG	sp|Q16629|SRSF7_HUMAN	1	20	+	-40.041	0.0225	0.0248	MSRYGRYGGETKVYVGNLGT
1	RGRGRGRGGGSGGSGGRGRG	sp|Q16629|SRSF7_HUMAN	13	32	+	-40.041	0.0225	0.0248	VYVGNLGTGAGKGELERAFS
1	RGRGRGRGGGSGGSGGRGRG	sp|P09651|HNRNPA1_HUMAN	124	143	+	-40.041	0.0225	0.0248	YFEQYGKIEVIEIMTDRGSG
1	RGRGRGRGGGSGGSGGRGRG	sp|P09651|HNRNPA1_HUMAN	128	147	+	-40.041	0.0225	0.0248	YGKIEVIEIMTDRGSGKKRG
1	RGRGRGRGGGSGGSGGRGRG	sp|P09651|HNRNPA1_HUMAN	136	155	+	-40.041	0.0225	0.0248	IMTDRGSGKKRGFAFVTFDD
1	RGRGRGRGGGSGGSGGRGRG	sp|P09651|HNRNPA1_HUMAN	138	157	+	-40.041	0.0225	0.0248	TDRGSGKKRGFAFVTFDDHD
1	RGRGRGRGGGSGGSGGRGRG	sp|Q13595|TRA2A_HUMAN	140	159	+	-40.041	0.0225	0.0248	SRYGPLSGVNVVYDQRTGRS
1	RGRGRGRGGGSGGSGGRGRG	sp|Q13595|TRA2A_HUMAN	227	246	+	-40.041	0.0225	0.0248	GGGGGRRRDSYYDRGYDRGY
1	RGRGRGRGGGSGGSGGRGRG	sp|P09651|HNRNPA1_HUMAN	318	337	+	-40.041	0.0225	0.0248	YNNQSSNFGPMKGGNFGGRS
1	RGRGRGRGGGSGGSGGRGRG	sp|Q13595|TRA2A_HUMAN	6	25	+	-40.1311	0.0275	0.0292	ENNFEGRESRSQSKSPTGTP
1	RGRGRGRGGGSGGSGGRGRG	sp|Q13595|TRA2A_HUMAN	8	27	+	-40.1311	0.0275	0.0292	NFEGRESRSQSKSPTGTPAR
1	RGRGRGRGGGSGGSGGRGRG	sp|P09651|HNRNPA1_HUMAN	12	31	+	-40.1311	0.0275	0.0292	QLRKLFIGGLSFETTDESLR
1	RGRGRGRGGGSGGSGGRGRG	sp|Q16629|SRSF7_HUMAN	22	41	+	-40.1311	0.0275	0.0292	AGKGELERAFSYYGPLRTVW
1	RGRGRGRGGGSGGSGGRGRG	sp|P09651|HNRNPA1_HUMAN	41	60	+	-40.1311	0.0275	0.0292	TDCVVMRDPNTKRSRGFGFV
1	RGRGRGRGGGSGGSGGRGRG	sp|Q16629|SRSF7_HUMAN	62	81	+	-40.1311	0.0275	0.0292	DAVRGLDGKVICGSRVRVEL
1	RGRGRGRGGGSGGSGGRGRG	sp|Q16629|SRSF7_HUMAN	69	88	+	-40.1311	0.0275	0.0292	GKVICGSRVRVELSTGMPRR
1	RGRGRGRGGGSGGSGGRGRG	sp|Q13595|TRA2A_HUMAN	117	136	+	-40.1311	0.0275	0.0292	PNTCLGVFGLSLYTTERDLR
1	RGRGRGRGGGSGGSGGRGRG	sp|Q13595|TRA2A_HUMAN	136	155	+	-40.1311	0.0275	0.0292	REVFSRYGPLSGVNVVYDQR
1	RGRGRGRGGGSGGSGGRGRG	sp|Q13595|TRA2A_HUMAN	149	168	+	-40.1311	0.0275	0.0292	NVVYDQRTGRSRGFAFVYFE
1	RGRGRGRGGGSGGSGGRGRG	sp|Q16629|SRSF7_HUMAN	171	190	+	-40.1311	0.0275	0.0292	SRSASLRRSRSGSIKGSRYF
1	RGRGRGRGGGSGGSGGRGRG	sp|Q16629|SRSF7_HUMAN	7	26	+	-40.459	0.032	0.0318	YGGETKVYVGNLGTGAGKGE
1	RGRGRGRGGGSGGSGGRGRG	sp|Q16629|SRSF7_HUMAN	14	33	+	-40.459	0.032	0.0318	YVGNLGTGAGKGELERAFSY
1	RGRGRGRGGGSGGSGGRGRG	sp|P09651|HNRNPA1_HUMAN	257	276	+	-40.459	0.032	0.0318	GPGYSGGSRGYGSGGQGYGN
1	RGRGRGRGGGSGGSGGRGRG	sp|P09651|HNRNPA1_HUMAN	260	279	+	-40.459	0.032	0.0318	YSGGSRGYGSGGQGYGNQGS
1	RGRGRGRGGGSGGSGGRGRG	sp|P09651|HNRNPA1_HUMAN	262	281	+	-40.459	0.032	0.0318	GGSRGYGSGGQGYGNQGSGY
1	RGRGRGRGGGSGGSGGRGRG	sp|P09651|HNRNPA1_HUMAN	272	291	+	-40.459	0.032	0.0318	QGYGNQGSGYGGSGSYDSYN
1	RGRGRGRGGGSGGSGGRGRG	sp|P09651|HNRNPA1_HUMAN	283	302	+	-40.459	0.032	0.0318	GSGSYDSYNNGGGGGFGGGS
1	RGRGRGRGGGSGGSGGRGRG	sp|P09651|HNRNPA1_HUMAN	297	316	+	-40.459	0.032	0.0318	GFGGGSGSNFGGGGSYNDFG
1	RGRGRGRGGGSGGSGGRGRG	sp|P09651|HNRNPA1_HUMAN	307	326	+	-40.459	0.032	0.0318	GGGGSYNDFGNYNNQSSNFG
1	RGRGRGRGGGSGGSGGRGRG	sp|P09651|HNRNPA1_HUMAN	315	334	+	-40.459	0.032	0.0318	FGNYNNQSSNFGPMKGGNFG
1	RGRGRGRGGGSGGSGGRGRG	sp|P09651|HNRNPA1_HUMAN	319	338	+	-40.459	0.032	0.0318	NNQSSNFGPMKGGNFGGRSS
1	RGRGRGRGGGSGGSGGRGRG	sp|P09651|HNRNPA1_HUMAN	322	341	+	-40.459	0.032	0.0318	SSNFGPMKGGNFGGRSSGPY
1	RGRGRGRGGGSGGSGGRGRG	sp|P09651|HNRNPA1_HUMAN	329	348	+	-40.459	0.032	0.0318	KGGNFGGRSSGPYGGGGQYF
1	RGRGRGRGGGSGGSGGRGRG	sp|P09651|HNRNPA1_HUMAN	333	352	+	-40.459	0.032	0.0318	FGGRSSGPYGGGGQYFAKPR
1	RGRGRGRGGGSGGSGGRGRG	sp|P09651|HNRNPA1_HUMAN	337	356	+	-40.459	0.032	0.0318	SSGPYGGGGQYFAKPRNQGG
1	RGRGRGRGGGSGGSGGRGRG	sp|P09651|HNRNPA1_HUMAN	338	357	+	-40.459	0.032	0.0318	SGPYGGGGQYFAKPRNQGGY
1	RGRGRGRGGGSGGSGGRGRG	sp|P09651|HNRNPA1_HUMAN	339	358	+	-40.459	0.032	0.0318	GPYGGGGQYFAKPRNQGGYG
1	RGRGRGRGGGSGGSGGRGRG	sp|P09651|HNRNPA1_HUMAN	340	359	+	-40.459	0.032	0.0318	PYGGGGQYFAKPRNQGGYGG
1	RGRGRGRGGGSGGSGGRGRG	sp|P09651|HNRNPA1_HUMAN	342	361	+	-40.459	0.032	0.0318	GGGGQYFAKPRNQGGYGGSS
1	RGRGRGRGGGSGGSGGRGRG	sp|P09651|HNRNPA1_HUMAN	132	151	+	-40.5492	0.0359	0.0349	EVIEIMTDRGSGKKRGFAFV
1	RGRGRGRGGGSGGSGGRGRG	sp|Q13595|TRA2A_HUMAN	146	165	+	-40.5492	0.0359	0.0349	SGVNVVYDQRTGRSRGFAFV
1	RGRGRGRGGGSGGSGGRGRG	sp|P09651|HNRNPA1_HUMAN	181	200	+	-40.5492	0.0359	0.0349	LSKQEMASASSSQRGRSGSG
1	RGRGRGRGGGSGGSGGRGRG	sp|P09651|HNRNPA1_HUMAN	184	203	+	-40.5492	0.0359	0.0349	QEMASASSSQRGRSGSGNFG
1	RGRGRGRGGGSGGSGGRGRG	sp|P09651|HNRNPA1_HUMAN	187	206	+	-40.5492	0.0359	0.0349	ASASSSQRGRSGSGNFGGGR
1	RGRGRGRGGGSGGSGGRGRG	sp|P09651|HNRNPA1_HUMAN	309	328	+	-40.5492	0.0359	0.0349	GGSYNDFGNYNNQSSNFGPM
1	RGRGRGRGGGSGGSGGRGRG	sp|P09651|HNRNPA1_HUMAN	19	38	+	-40.6393	0.0365	0.0349	GGLSFETTDESLRSHFEQWG
1	RGRGRGRGGGSGGSGGRGRG	sp|Q13595|TRA2A_HUMAN	49	68	+	-46.3852	0.0373	0.0349	HSRSRSKSRSRSRRHSHRRY
1	RGRGRGRGGGSGGSGGRGRG	sp|Q13595|TRA2A_HUMAN	53	72	+	-46.3852	0.0373	0.0349	RSKSRSRSRRHSHRRYTRSR
1	RGRGRGRGGGSGGSGGRGRG	sp|Q13595|TRA2A_HUMAN	55	74	+	-46.3852	0.0373	0.0349	KSRSRSRRHSHRRYTRSRSH
1	RGRGRGRGGGSGGSGGRGRG	sp|Q13595|TRA2A_HUMAN	57	76	+	-46.3852	0.0373	0.0349	RSRSRRHSHRRYTRSRSHSH
1	RGRGRGRGGGSGGSGGRGRG	sp|Q13595|TRA2A_HUMAN	66	85	+	-46.3852	0.0373	0.0349	RRYTRSRSHSHSHRRRSRSR
1	RGRGRGRGGGSGGSGGRGRG	sp|Q16629|SRSF7_HUMAN	74	93	+	-46.3852	0.0373	0.0349	GSRVRVELSTGMPRRSRFDR
1	RGRGRGRGGGSGGSGGRGRG	sp|Q13595|TRA2A_HUMAN	75	94	+	-46.3852	0.0373	0.0349	SHSHRRRSRSRSYTPEYRRR
1	RGRGRGRGGGSGGSGGRGRG	sp|Q16629|SRSF7_HUMAN	87	106	+	-46.3852	0.0373	0.0349	RRSRFDRPPARRPFDPNDRC
1	RGRGRGRGGGSGGSGGRGRG	sp|Q16629|SRSF7_HUMAN	156	175	+	-46.3852	0.0373	0.0349	RSASPRRSRSISLRRSRSAS
1	RGRGRGRGGGSGGSGGRGRG	sp|Q16629|SRSF7_HUMAN	164	183	+	-46.3852	0.0373	0.0349	RSISLRRSRSASLRRSRSGS
1	RGRGRGRGGGSGGSGGRGRG	sp|Q16629|SRSF7_HUMAN	193	212	+	-46.3852	0.0373	0.0349	PSRSRSRSRSISRPRSSRSK
1	RGRGRGRGGGSGGSGGRGRG	sp|Q16629|SRSF7_HUMAN	197	216	+	-46.3852	0.0373	0.0349	RSRSRSISRPRSSRSKSRSP
1	RGRGRGRGGGSGGSGGRGRG	sp|Q13595|TRA2A_HUMAN	9	28	+	-46.8033	0.0479	0.0399	FEGRESRSQSKSPTGTPARV
1	RGRGRGRGGGSGGSGGRGRG	sp|Q13595|TRA2A_HUMAN	11	30	+	-46.8033	0.0479	0.0399	GRESRSQSKSPTGTPARVKS
1	RGRGRGRGGGSGGSGGRGRG	sp|Q13595|TRA2A_HUMAN	15	34	+	-46.8033	0.0479	0.0399	RSQSKSPTGTPARVKSESRS
1	RGRGRGRGGGSGGSGGRGRG	sp|P09651|HNRNPA1_HUMAN	29	48	+	-46.8033	0.0479	0.0399	SLRSHFEQWGTLTDCVVMRD
1	RGRGRGRGGGSGGSGGRGRG	sp|P09651|HNRNPA1_HUMAN	31	50	+	-46.8033	0.0479	0.0399	RSHFEQWGTLTDCVVMRDPN
1	RGRGRGRGGGSGGSGGRGRG	sp|Q16629|SRSF7_HUMAN	40	59	+	-46.8033	0.0479	0.0399	VWIARNPPGFAFVEFEDPRD
1	RGRGRGRGGGSGGSGGRGRG	sp|Q16629|SRSF7_HUMAN	70	89	+	-46.8033	0.0479	0.0399	KVICGSRVRVELSTGMPRRS
1	RGRGRGRGGGSGGSGGRGRG	sp|P09651|HNRNPA1_HUMAN	76	95	+	-46.8033	0.0479	0.0399	PHKVDGRVVEPKRAVSREDS
1	RGRGRGRGGGSGGSGGRGRG	sp|Q16629|SRSF7_HUMAN	81	100	+	-46.8033	0.0479	0.0399	LSTGMPRRSRFDRPPARRPF
1	RGRGRGRGGGSGGSGGRGRG	sp|P09651|HNRNPA1_HUMAN	88	107	+	-46.8033	0.0479	0.0399	RAVSREDSQRPGAHLTVKKI
1	RGRGRGRGGGSGGSGGRGRG	sp|Q16629|SRSF7_HUMAN	91	110	+	-46.8033	0.0479	0.0399	FDRPPARRPFDPNDRCYECG
1	RGRGRGRGGGSGGSGGRGRG	sp|Q16629|SRSF7_HUMAN	93	112	+	-46.8033	0.0479	0.0399	RPPARRPFDPNDRCYECGEK
1	RGRGRGRGGGSGGSGGRGRG	sp|Q13595|TRA2A_HUMAN	95	114	+	-46.8033	0.0479	0.0399	RSRSHSPMSNRRRHTGSRAN
1	RGRGRGRGGGSGGSGGRGRG	sp|Q16629|SRSF7_HUMAN	103	122	+	-46.8033	0.0479	0.0399	NDRCYECGEKGHYAYDCHRY
1	RGRGRGRGGGSGGSGGRGRG	sp|Q13595|TRA2A_HUMAN	106	125	+	-46.8033	0.0479	0.0399	RRHTGSRANPDPNTCLGVFG
1	RGRGRGRGGGSGGSGGRGRG	sp|Q16629|SRSF7_HUMAN	108	127	+	-46.8033	0.0479	0.0399	ECGEKGHYAYDCHRYSRRRR
1	RGRGRGRGGGSGGSGGRGRG	sp|Q16629|SRSF7_HUMAN	109	128	+	-46.8033	0.0479	0.0399	CGEKGHYAYDCHRYSRRRRS
1	RGRGRGRGGGSGGSGGRGRG	sp|Q13595|TRA2A_HUMAN	139	158	+	-46.8033	0.0479	0.0399	FSRYGPLSGVNVVYDQRTGR
1	RGRGRGRGGGSGGSGGRGRG	sp|Q13595|TRA2A_HUMAN	153	172	+	-46.8033	0.0479	0.0399	DQRTGRSRGFAFVYFERIDD
1	RGRGRGRGGGSGGSGGRGRG	sp|Q13595|TRA2A_HUMAN	158	177	+	-46.8033	0.0479	0.0399	RSRGFAFVYFERIDDSKEAM
1	RGRGRGRGGGSGGSGGRGRG	sp|P09651|HNRNPA1_HUMAN	176	195	+	-46.8033	0.0479	0.0399	EVRKALSKQEMASASSSQRG
1	RGRGRGRGGGSGGSGGRGRG	sp|Q16629|SRSF7_HUMAN	178	197	+	-46.8033	0.0479	0.0399	RSRSGSIKGSRYFQSPSRSR
1	RGRGRGRGGGSGGSGGRGRG	sp|Q13595|TRA2A_HUMAN	187	206	+	-46.8033	0.0479	0.0399	GRRIRVDYSITKRAHTPTPG
1	RGRGRGRGGGSGGSGGRGRG	sp|Q13595|TRA2A_HUMAN	189	208	+	-46.8033	0.0479	0.0399	RIRVDYSITKRAHTPTPGIY
1	RGRGRGRGGGSGGSGGRGRG	sp|Q13595|TRA2A_HUMAN	193	212	+	-46.8033	0.0479	0.0399	DYSITKRAHTPTPGIYMGRP
1	RGRGRGRGGGSGGSGGRGRG	sp|Q13595|TRA2A_HUMAN	244	263	+	-46.8033	0.0479	0.0399	RGYDRYEDYDYRYRRRSPSP
1	RGRGRGRGGGSGGSGGRGRG	sp|Q13595|TRA2A_HUMAN	25	44	+	-46.8934	0.0498	0.0399	PARVKSESRSGSRSPSRVSK
1	RGRGRGRGGGSGGSGGRGRG	sp|Q13595|TRA2A_HUMAN	39	58	+	-46.8934	0.0498	0.0399	PSRVSKHSESHSRSRSKSRS
1	RGRGRGRGGGSGGSGGRGRG	sp|Q13595|TRA2A_HUMAN	43	62	+	-46.8934	0.0498	0.0399	SKHSESHSRSRSKSRSRSRR
1	RGRGRGRGGGSGGSGGRGRG	sp|Q13595|TRA2A_HUMAN	45	64	+	-46.8934	0.0498	0.0399	HSESHSRSRSKSRSRSRRHS
1	RGRGRGRGGGSGGSGGRGRG	sp|Q13595|TRA2A_HUMAN	47	66	+	-46.8934	0.0498	0.0399	ESHSRSRSKSRSRSRRHSHR
1	RGRGRGRGGGSGGSGGRGRG	sp|Q13595|TRA2A_HUMAN	54	73	+	-46.8934	0.0498	0.0399	SKSRSRSRRHSHRRYTRSRS
1	RGRGRGRGGGSGGSGGRGRG	sp|Q13595|TRA2A_HUMAN	60	79	+	-46.8934	0.0498	0.0399	SRRHSHRRYTRSRSHSHSHR
1	RGRGRGRGGGSGGSGGRGRG	sp|Q13595|TRA2A_HUMAN	74	93	+	-46.8934	0.0498	0.0399	HSHSHRRRSRSRSYTPEYRR
1	RGRGRGRGGGSGGSGGRGRG	sp|Q13595|TRA2A_HUMAN	83	102	+	-46.8934	0.0498	0.0399	RSRSYTPEYRRRRSRSHSPM
1	RGRGRGRGGGSGGSGGRGRG	sp|Q13595|TRA2A_HUMAN	87	106	+	-46.8934	0.0498	0.0399	YTPEYRRRRSRSHSPMSNRR
1	RGRGRGRGGGSGGSGGRGRG	sp|Q16629|SRSF7_HUMAN	113	132	+	-46.8934	0.0498	0.0399	GHYAYDCHRYSRRRRSRSRS
1	RGRGRGRGGGSGGSGGRGRG	sp|Q16629|SRSF7_HUMAN	117	136	+	-46.8934	0.0498	0.0399	YDCHRYSRRRRSRSRSRSHS
1	RGRGRGRGGGSGGSGGRGRG	sp|Q16629|SRSF7_HUMAN	120	139	+	-46.8934	0.0498	0.0399	HRYSRRRRSRSRSRSHSRSR
1	RGRGRGRGGGSGGSGGRGRG	sp|Q16629|SRSF7_HUMAN	122	141	+	-46.8934	0.0498	0.0399	YSRRRRSRSRSRSHSRSRGR
1	RGRGRGRGGGSGGSGGRGRG	sp|Q16629|SRSF7_HUMAN	136	155	+	-46.8934	0.0498	0.0399	SRSRGRRYSRSRSRSRGRRS
1	RGRGRGRGGGSGGSGGRGRG	sp|Q16629|SRSF7_HUMAN	146	165	+	-46.8934	0.0498	0.0399	SRSRSRGRRSRSASPRRSRS
1	RGRGRGRGGGSGGSGGRGRG	sp|Q16629|SRSF7_HUMAN	150	169	+	-46.8934	0.0498	0.0399	SRGRRSRSASPRRSRSISLR
1	RGRGRGRGGGSGGSGGRGRG	sp|Q16629|SRSF7_HUMAN	153	172	+	-46.8934	0.0498	0.0399	RRSRSASPRRSRSISLRRSR
1	RGRGRGRGGGSGGSGGRGRG	sp|Q16629|SRSF7_HUMAN	158	177	+	-46.8934	0.0498	0.0399	ASPRRSRSISLRRSRSASLR
1	RGRGRGRGGGSGGSGGRGRG	sp|Q16629|SRSF7_HUMAN	161	180	+	-46.8934	0.0498	0.0399	RRSRSISLRRSRSASLRRSR
1	RGRGRGRGGGSGGSGGRGRG	sp|Q16629|SRSF7_HUMAN	166	185	+	-46.8934	0.0498	0.0399	ISLRRSRSASLRRSRSGSIK
1	RGRGRGRGGGSGGSGGRGRG	sp|Q13595|TRA2A_HUMAN	185	204	+	-46.8934	0.0498	0.0399	LDGRRIRVDYSITKRAHTPT
1	RGRGRGRGGGSGGSGGRGRG	sp|Q16629|SRSF7_HUMAN	203	222	+	-46.8934	0.0498	0.0399	ISRPRSSRSKSRSPSPKRSR
1	RGRGRGRGGGSGGSGGRGRG	sp|Q16629|SRSF7_HUMAN	205	224	+	-46.8934	0.0498	0.0399	RPRSSRSKSRSPSPKRSRSP
1	RGRGRGRGGGSGGSGGRGRG	sp|Q16629|SRSF7_HUMAN	208	227	+	-46.8934	0.0498	0.0399	SSRSKSRSPSPKRSRSPSGS
1	RGRGRGRGGGSGGSGGRGRG	sp|Q16629|SRSF7_HUMAN	210	229	+	-46.8934	0.0498	0.0399	RSKSRSPSPKRSRSPSGSPR
1	RGRGRGRGGGSGGSGGRGRG	sp|Q13595|TRA2A_HUMAN	249	268	+	-46.8934	0.0498	0.0399	YEDYDYRYRRRSPSPYYSRY
1	RGRGRGRGGGSGGSGGRGRG	sp|Q13595|TRA2A_HUMAN	259	278	+	-46.8934	0.0498	0.0399	RSPSPYYSRYRSRSRSRSYS
1	RGRGRGRGGGSGGSGGRGRG	sp|P09651|HNRNPA1_HUMAN	8	27	+	-47.2213	0.0814	0.0595	KEPEQLRKLFIGGLSFETTD
1	RGRGRGRGGGSGGSGGRGRG	sp|Q16629|SRSF7_HUMAN	34	53	+	-47.2213	0.0814	0.0595	YGPLRTVWIARNPPGFAFVE
1	RGRGRGRGGGSGGSGGRGRG	sp|P09651|HNRNPA1_HUMAN	39	58	+	-47.2213	0.0814	0.0595	TLTDCVVMRDPNTKRSRGFG
1	RGRGRGRGGGSGGSGGRGRG	sp|Q16629|SRSF7_HUMAN	47	66	+	-47.2213	0.0814	0.0595	PGFAFVEFEDPRDAEDAVRG
1	RGRGRGRGGGSGGSGGRGRG	sp|Q16629|SRSF7_HUMAN	52	71	+	-47.2213	0.0814	0.0595	VEFEDPRDAEDAVRGLDGKV
1	RGRGRGRGGGSGGSGGRGRG	sp|Q16629|SRSF7_HUMAN	54	73	+	-47.2213	0.0814	0.0595	FEDPRDAEDAVRGLDGKVIC
1	RGRGRGRGGGSGGSGGRGRG	sp|P09651|HNRNPA1_HUMAN	55	74	+	-47.2213	0.0814	0.0595	RGFGFVTYATVEEVDAAMNA
1	RGRGRGRGGGSGGSGGRGRG	sp|Q16629|SRSF7_HUMAN	59	78	+	-47.2213	0.0814	0.0595	DAEDAVRGLDGKVICGSRVR
1	RGRGRGRGGGSGGSGGRGRG	sp|Q16629|SRSF7_HUMAN	61	80	+	-47.2213	0.0814	0.0595	EDAVRGLDGKVICGSRVRVE
1	RGRGRGRGGGSGGSGGRGRG	sp|Q16629|SRSF7_HUMAN	63	82	+	-47.2213	0.0814	0.0595	AVRGLDGKVICGSRVRVELS
1	RGRGRGRGGGSGGSGGRGRG	sp|P09651|HNRNPA1_HUMAN	80	99	+	-47.2213	0.0814	0.0595	DGRVVEPKRAVSREDSQRPG
1	RGRGRGRGGGSGGSGGRGRG	sp|P09651|HNRNPA1_HUMAN	91	110	+	-47.2213	0.0814	0.0595	SREDSQRPGAHLTVKKIFVG
1	RGRGRGRGGGSGGSGGRGRG	sp|P09651|HNRNPA1_HUMAN	92	111	+	-47.2213	0.0814	0.0595	REDSQRPGAHLTVKKIFVGG
1	RGRGRGRGGGSGGSGGRGRG	sp|Q16629|SRSF7_HUMAN	96	115	+	-47.2213	0.0814	0.0595	ARRPFDPNDRCYECGEKGHY
1	RGRGRGRGGGSGGSGGRGRG	sp|Q16629|SRSF7_HUMAN	98	117	+	-47.2213	0.0814	0.0595	RPFDPNDRCYECGEKGHYAY
1	RGRGRGRGGGSGGSGGRGRG	sp|Q16629|SRSF7_HUMAN	99	118	+	-47.2213	0.0814	0.0595	PFDPNDRCYECGEKGHYAYD
1	RGRGRGRGGGSGGSGGRGRG	sp|Q16629|SRSF7_HUMAN	101	120	+	-47.2213	0.0814	0.0595	DPNDRCYECGEKGHYAYDCH
1	RGRGRGRGGGSGGSGGRGRG	sp|Q13595|TRA2A_HUMAN	107	126	+	-47.2213	0.0814	0.0595	RHTGSRANPDPNTCLGVFGL
1	RGRGRGRGGGSGGSGGRGRG	sp|Q13595|TRA2A_HUMAN	108	127	+	-47.2213	0.0814	0.0595	HTGSRANPDPNTCLGVFGLS
1	RGRGRGRGGGSGGSGGRGRG	sp|Q13595|TRA2A_HUMAN	110	129	+	-47.2213	0.0814	0.0595	GSRANPDPNTCLGVFGLSLY
1	RGRGRGRGGGSGGSGGRGRG	sp|P09651|HNRNPA1_HUMAN	130	149	+	-47.2213	0.0814	0.0595	KIEVIEIMTDRGSGKKRGFA
1	RGRGRGRGGGSGGSGGRGRG	sp|Q13595|TRA2A_HUMAN	132	151	+	-47.2213	0.0814	0.0595	ERDLREVFSRYGPLSGVNVV
1	RGRGRGRGGGSGGSGGRGRG	sp|P09651|HNRNPA1_HUMAN	134	153	+	-47.2213	0.0814	0.0595	IEIMTDRGSGKKRGFAFVTF
1	RGRGRGRGGGSGGSGGRGRG	sp|Q13595|TRA2A_HUMAN	135	154	+	-47.2213	0.0814	0.0595	LREVFSRYGPLSGVNVVYDQ
1	RGRGRGRGGGSGGSGGRGRG	sp|P09651|HNRNPA1_HUMAN	142	161	+	-47.2213	0.0814	0.0595	SGKKRGFAFVTFDDHDSVDK
1	RGRGRGRGGGSGGSGGRGRG	sp|Q13595|TRA2A_HUMAN	144	163	+	-47.2213	0.0814	0.0595	PLSGVNVVYDQRTGRSRGFA
1	RGRGRGRGGGSGGSGGRGRG	sp|Q13595|TRA2A_HUMAN	152	171	+	-47.2213	0.0814	0.0595	YDQRTGRSRGFAFVYFERID
1	RGRGRGRGGGSGGSGGRGRG	sp|Q16629|SRSF7_HUMAN	167	186	+	-47.2213	0.0814	0.0595	SLRRSRSASLRRSRSGSIKG
1	RGRGRGRGGGSGGSGGRGRG	sp|Q13595|TRA2A_HUMAN	170	189	+	-47.2213	0.0814	0.0595	IDDSKEAMERANGMELDGRR
1	RGRGRGRGGGSGGSGGRGRG	sp|Q16629|SRSF7_HUMAN	175	194	+	-47.2213	0.0814	0.0595	SLRRSRSGSIKGSRYFQSPS
1	RGRGRGRGGGSGGSGGRGRG	sp|Q13595|TRA2A_HUMAN	179	198	+	-47.2213	0.0814	0.0595	RANGMELDGRRIRVDYSITK
1	RGRGRGRGGGSGGSGGRGRG	sp|Q13595|TRA2A_HUMAN	191	210	+	-47.2213	0.0814	0.0595	RVDYSITKRAHTPTPGIYMG
1	RGRGRGRGGGSGGSGGRGRG	sp|Q13595|TRA2A_HUMAN	197	216	+	-47.2213	0.0814	0.0595	TKRAHTPTPGIYMGRPTHSG
1	RGRGRGRGGGSGGSGGRGRG	sp|Q13595|TRA2A_HUMAN	229	248	+	-47.2213	0.0814	0.0595	GGGRRRDSYYDRGYDRGYDR
1	RGRGRGRGGGSGGSGGRGRG	sp|Q13595|TRA2A_HUMAN	233	252	+	-47.2213	0.0814	0.0595	RRDSYYDRGYDRGYDRYEDY
1	RGRGRGRGGGSGGSGGRGRG	sp|Q13595|TRA2A_HUMAN	236	255	+	-47.2213	0.0814	0.0595	SYYDRGYDRGYDRYEDYDYR
1	RGRGRGRGGGSGGSGGRGRG	sp|P09651|HNRNPA1_HUMAN	346	365	+	-47.2213	0.0814	0.0595	QYFAKPRNQGGYGGSSSSSS
1	RGRGRGRGGGSGGSGGRGRG	sp|Q13595|TRA2A_HUMAN	10	29	+	-47.3115	0.0937	0.0658	EGRESRSQSKSPTGTPARVK
1	RGRGRGRGGGSGGSGGRGRG	sp|P09651|HNRNPA1_HUMAN	78	97	+	-47.3115	0.0937	0.0658	KVDGRVVEPKRAVSREDSQR
1	RGRGRGRGGGSGGSGGRGRG	sp|Q16629|SRSF7_HUMAN	79	98	+	-47.3115	0.0937	0.0658	VELSTGMPRRSRFDRPPARR
1	RGRGRGRGGGSGGSGGRGRG	sp|Q16629|SRSF7_HUMAN	110	129	+	-47.3115	0.0937	0.0658	GEKGHYAYDCHRYSRRRRSR
1	RGRGRGRGGGSGGSGGRGRG	sp|Q13595|TRA2A_HUMAN	130	149	+	-47.3115	0.0937	0.0658	TTERDLREVFSRYGPLSGVN
1	RGRGRGRGGGSGGSGGRGRG	sp|Q13595|TRA2A_HUMAN	133	152	+	-47.3115	0.0937	0.0658	RDLREVFSRYGPLSGVNVVY
1	RGRGRGRGGGSGGSGGRGRG	sp|Q16629|SRSF7_HUMAN	144	163	+	-47.3115	0.0937	0.0658	SRSRSRSRGRRSRSASPRRS
1	RGRGRGRGGGSGGSGGRGRG	sp|Q13595|TRA2A_HUMAN	160	179	+	-47.3115	0.0937	0.0658	RGFAFVYFERIDDSKEAMER
1	RGRGRGRGGGSGGSGGRGRG	sp|Q16629|SRSF7_HUMAN	163	182	+	-47.3115	0.0937	0.0658	SRSISLRRSRSASLRRSRSG
1	RGRGRGRGGGSGGSGGRGRG	sp|Q16629|SRSF7_HUMAN	165	184	+	-47.3115	0.0937	0.0658	SISLRRSRSASLRRSRSGSI
1	RGRGRGRGGGSGGSGGRGRG	sp|Q16629|SRSF7_HUMAN	169	188	+	-47.3115	0.0937	0.0658	RRSRSASLRRSRSGSIKGSR
1	RGRGRGRGGGSGGSGGRGRG	sp|Q16629|SRSF7_HUMAN	173	192	+	-47.3115	0.0937	0.0658	SASLRRSRSGSIKGSRYFQS
1	RGRGRGRGGGSGGSGGRGRG	sp|P09651|HNRNPA1_HUMAN	180	199	+	-47.3115	0.0937	0.0658	ALSKQEMASASSSQRGRSGS
1	RGRGRGRGGGSGGSGGRGRG	sp|Q13595|TRA2A_HUMAN	182	201	+	-47.3115	0.0937	0.0658	GMELDGRRIRVDYSITKRAH
1	RGRGRGRGGGSGGSGGRGRG	sp|Q16629|SRSF7_HUMAN	185	204	+	-47.3115	0.0937	0.0658	KGSRYFQSPSRSRSRSRSIS
1	RGRGRGRGGGSGGSGGRGRG	sp|Q16629|SRSF7_HUMAN	207	226	+	-47.3115	0.0937	0.0658	RSSRSKSRSPSPKRSRSPSG
1	RGRGRGRGGGSGGSGGRGRG	sp|Q16629|SRSF7_HUMAN	211	230	+	-47.3115	0.0937	0.0658	SKSRSPSPKRSRSPSGSPRR
1	RGRGRGRGGGSGGSGGRGRG	sp|Q16629|SRSF7_HUMAN	198	217	+	-47.4016	0.0943	0.066	SRSRSISRPRSSRSKSRSPS
# FIMO (Find Individual Motif Occurrences): Version 5.1.1 compiled on Feb 1 2020 at 23:13:12
# The format of this file is described at http://meme-suite.org//doc/fimo-output-format.html.
# fimo --oc . --verbosity 1 --thresh 0.1 motifs.meme sequences.fa
